# Chemical-genetic profiling reveals cross-resistance and collateral sensitivity between antimicrobial peptides

**DOI:** 10.1101/542548

**Authors:** Bálint Kintses, Pramod K. Jangir, Gergely Fekete, Mónika Számel, Orsolya Méhi, Réka Spohn, Lejla Daruka, Ana Martins, Ali Hosseinnia, Alla Gagarinova, Sunyoung Kim, Sadhna Phanse, Bálint Csörgo, Ádám Györkei, Eszter Ari, Viktória Lázár, Anikó Faragó, László Bodai, István Nagy, Mohan Babu, Csaba Pál, Balázs Papp

**Author notes:** These authors contributed equally to this work (Bálint Kintses, Pramod K. Jangir, Gergely Fekete).

## Abstract

Antimicrobial peptides (AMPs) are key effectors of the innate immune system and promising therapeutic agents. Yet, knowledge on how to design AMPs with minimal cross-resistance to human host-defense peptides remains limited. Here, with a chemical-genetic approach, we systematically assessed the resistance determinants of *Escherichia coli* against 15 different AMPs. Although generalizations about AMP resistance are common in the literature, we found that AMPs with different physicochemical properties and cellular targets vary considerably in their resistance determinants. As a consequence, collateral sensitivity effects were common: numerous genes decreased susceptibility to one AMP while simultaneously sensitized to others. Finally, the chemical-genetic map predicted the cross-resistance spectrum of laboratory-evolved human-B-defensin-3 resistant lineages. Our work substantially broadens the scope of known resistance-modulating genes and explores the pleiotropic effects of AMP resistance. In the future, the chemical-genetic map could inform efforts to minimize cross-resistance between therapeutic and human host AMPs.
