## Supplementary Table 1 for "Chemical-genetic profiling reveals cross-resistance and collateral sensitivity between antimicrobial peptides"

### Sheet: Description
Supplementary Table 1 - A comprehensive catalogue of previously reported genes (based on literature mining) that modulate bacterial susceptibility to antimicrobial peptides (AMPs).
Gene_catalogue
	Gene	Name of the reported gene
	Bacterial species	Bacterial species in which the gene showed activity
	AMP	Name of the tested AMP
	AMP type	Mode of action of AMP
	Reference	References describing the observed susceptibility phenotype

### Sheet: Gene_catalogue
Gene	Bacterial species	AMP	AMP type	Reference
pmm	Brucella abortus, Porphyromonas gingivalis	Polymyxin B	membrane targeting	http://www.ncbi.nlm.nih.gov/pmc/articles/PMC108009/, http://www.sciencedirect.com/science/article/pii/S1075996415000104
pmrB	Pseudomonas aeruginosa	Polymyxin B	membrane targeting	http://jb.asm.org/content/186/2/575.long
pmrD	Salmonella typhimurium	Polymyxin B	membrane targeting	https://www.ncbi.nlm.nih.gov/pmc/articles/PMC205548/pdf/jbacter00030-0157.pdf
psdA (yvcR)	Bacillus subtilis	Nisin, galidermin	membrane targeting	http://aac.asm.org/content/55/2/515.full.pdf+html
psdB (yvcS)	Bacillus subtilis	Nisin, galidermin	membrane targeting	http://aac.asm.org/content/55/2/515.full.pdf+html
sbmA	E. coli	Bac7	membrane targeting	http://onlinelibrary.wiley.com/doi/10.1111/j.1365-2958.2007.05903.x/full
qacA	Staphylococcus aureus	tPMP-1	membrane targeting	http://citeseerx.ist.psu.edu/viewdoc/download?doi=10.1.1.601.5840&rep=rep1&type=pdf
qseB (pmrA)	Parasutterella excrementihominis	Polymyxin B	membrane targeting	https://utmb.influuent.utsystem.edu/en/publications/quorum-sensing-escherichia-coli-regulators-b-and-c-qsebc-a-novel-
pagP	Salmonella typhimurium, Salmonella typhi	C18G, protegrin, PGLA	membrane targeting	http://www.sciencedirect.com/science/article/pii/S009286740081750X
rcp (pagP)	Legionella pneumophila	Polymyxin B	membrane targeting	http://www.ncbi.nlm.nih.gov/pmc/articles/PMC98497/
rcsB	pathogenic or commensal Enterobacteriaceae species	Polymyxin B	membrane targeting	https://www.ncbi.nlm.nih.gov/pmc/articles/PMC2895427/pdf/nihms212407.pdf
rcsC	pathogenic or commensal Enterobacteriaceae species	Polymyxin B	membrane targeting	https://www.ncbi.nlm.nih.gov/pmc/articles/PMC2895427/pdf/nihms212407.pdf
rcsD	pathogenic or commensal Enterobacteriaceae species	Polymyxin B	membrane targeting	https://www.ncbi.nlm.nih.gov/pmc/articles/PMC2895427/pdf/nihms212407.pdf
rosA	Yersinia sp.	Polymyxin B	membrane targeting	http://www.helsinki.fi/yersinia/pdf_own/Bengo_MolMic_2000_37_67.pdf
sak	Staphylococcus aureus	Human alpha-defensin-1, Human alpha-defensin-2	membrane targeting	https://www.ncbi.nlm.nih.gov/pubmed/14707093
sapA	Salmonella enterica, Escherichia coli	Protamine	dual targeting (membrane and intracellular targeting)	http://www.ncbi.nlm.nih.gov/pmc/articles/PMC395316/pdf/emboj00065-0046.pdf http://www.ncbi.nlm.nih.gov/pmc/articles/PMC538956/pdf/1013-04.pd
sapD	Proteus mirabilis	Protamine	dual targeting (membrane and intracellular targeting)	http://aac.asm.org/content/45/7/2030.long
sbmA	Salmonella enterica serovar Typhimurium	PR-39	intracellular targeting	http://aac.asm.org/content/52/8/2734.full.pdf+html
siaC	Neisseria meningitidis	LL37	membrane targeting	http://jb.asm.org/content/191/12/3861.full.pdf+html
siaD	Neisseria meningitidis	LL37	membrane targeting	http://jb.asm.org/content/191/12/3861.full.pdf+html
sic	Streptococcus pyogenes	LL37, alpha-defensine	membrane targeting	https://www.ncbi.nlm.nih.gov/pubmed/12621031
slyA	Salmonella enterica serovar Typhimurium	Magainin 2, polymyxin B	membrane targeting	http://www.jbc.org/content/279/37/38618.long, https://onlinelibrary.wiley.com/doi/epdf/10.1111/j.1365-2958.2005.04553.x
speB	Streptococcus pyogenes	LL37	membrane targeting	http://www.jbc.org/content/279/51/52820.full.pdf
sprE	Enterococcus faecalis	LL37	membrane targeting	http://www.jbc.org/content/279/51/52820.full.pdf
tatA	Salmonella typhimurium	Protamine, magainin 2, mellitin	dual targeting (membrane and intracellular targeting), membrane targeting	https://www.ncbi.nlm.nih.gov/pmc/articles/PMC3037666/
ugtL	Salmonella enterica serovar Typhimurium	Magainin 2, polymyxin B	membrane targeting	http://www.jbc.org/content/279/37/38618.long
apsS	Staphylococcus aureus	Human beta-defensin3, nisin, indolicidin, LL37, dermcidin	membrane targeting, dual targeting (membrane and intracellular targeting)	http://onlinelibrary.wiley.com/doi/10.1111/j.1365-2958.2007.05986.x/epdf
waaF	Burkholderia genus	Polymyxin B, many CAMPs	membrane targeting	http://www.ncbi.nlm.nih.gov/pmc/articles/PMC3143681/, http://www.ncbi.nlm.nih.gov/pmc/articles/PMC1428139/
waaY	Salmonella typhimurium	LL37, CNY100HL	membrane targeting	http://www.sciencedirect.com/science/article/pii/S1368764616300024
yejA	Salmonella enterica serovar Typhimurium	Protamine, melittin, polymyxin B, human defensin (human beta-defensin)-1 and human beta-defensin-2	membrane targeting, dual targeting (membrane and intracellular targeting)	http://www.microbiologyresearch.org/docserver/fulltext/micro/154/2/666.pdf?expires=1487718158&id=id&accname=guest&checksum=D8B884D02A8B2A8619216A48E0826377
yqjA	Salmonella enterica serovar Typhimurium	Magainin 2	membrane targeting	http://onlinelibrary.wiley.com/doi/10.1111/j.1365-2958.2004.04107.x/full
ysaB, ysaC	Lactococcus lactis	Nisin	membrane targeting	https://www.ncbi.nlm.nih.gov/pmc/articles/PMC4239024/
zapA	Proteus mirabilis	LL37, human beta-defensin-1	membrane targeting	http://www.ncbi.nlm.nih.gov/pmc/articles/PMC517467/pdf/0713-04.pdf
zmpA	Burkholderia cenocepacia	Protamine	dual targeting (membrane and intracellular targeting)	http://www.microbiologyresearch.org/docserver/fulltext/micro/155/9/2818.pdf?expires=1468919235&id=id&accname=guest&checksum=2CEA64BA8195145BE72C98BB20076627
zmpB	Burkholderia cenocepacia	Protamine, human beta-defensin-1	membrane targeting, dual targeting (membrane and intracellular targeting)	http://www.microbiologyresearch.org/docserver/fulltext/micro/155/9/2818.pdf?expires=1468919235&id=id&accname=guest&checksum=2CEA64BA8195145BE72C98BB20076628
graR(GraRS)	Staphylococcus aureus	Polymyxin B, many CAMPs	membrane targeting	http://aac.asm.org/content/51/8/2679.full.pdf+html
hemB	Staphylococcus aureus, SalmonellaTyphimurium	LL-37, human beta-defensin 2, human beta-defensin 3, lactoferricin B, Protamine, colistin,	membrane targeting, dual targeting (membrane and intracellular targeting)	http://ac.els-cdn.com/S0022202X15369608/1-s2.0-S0022202X15369608-main.pdf?_tid=6fa51c80-693e-11e6-b18c-00000aacb362&acdnat=1471962936_8118358d97a056d7d78b5e8b4ca8d03b, https://www.sciencedirect.com/science/article/pii/S0928824401002917
icaA(ica operon)	Staphylococcus epidermidis	LL-37, human beta-defensin-3	membrane targeting	http://onlinelibrary.wiley.com/doi/10.1046/j.1462-5822.2004.00367.x/epdf
kasB	Mycobacterium tuberculosis, Mycobacterium marinum	Human defensins	membrane targeting	http://nizetlab.ucsd.edu/Publications/CIMB-ReviewAMPs.pdf, https://onlinelibrary.wiley.com/doi/full/10.1046/j.1365-2958.2003.03667.x
lasA, IsaB	Pseudomonas aeruginosa	LL37	membrane targeting	http://portal.research.lu.se/portal/files/2657079/623699.pdf
lgmA, IgmB, IgmC	Bordetella pertussis	Polymyxin B, polymyxin E, LL37, indolicidin, Cp28, HH-C10	membrane targeting, dual targeting (membrane and intracellular targeting)	http://www.ncbi.nlm.nih.gov/pmc/articles/PMC4136009/
lptA	Neisseria meningitidis	Polymyxin B, human LL-37 and protegrin-1	membrane targeting	https://www.ncbi.nlm.nih.gov/pmc/articles/PMC1196002/
lpxA	Acinetobacter baumannii	Polymyxin B, colistin	membrane targeting	http://aac.asm.org/content/54/12/4971.full.pdf+html
lpxE	Helicobacter pylori	Polymyxin B	membrane targeting	http://www.ncbi.nlm.nih.gov/pmc/articles/PMC1482963/
lpxF	Porphyromonas gingivalis	Polymyxin B	membrane targeting	https://www.nature.com/articles/ijos200918.pdf?origin=ppub, https://www.ncbi.nlm.nih.gov/pmc/articles/PMC4388331/pdf/nihms-656041.pdf
lpxL1	Neisseria meningitidis	Polymyxin B	membrane targeting	https://www.ncbi.nlm.nih.gov/pmc/articles/PMC1196002/pdf/0005-05.pdf
mcr1	Escherichia coli, Klebsiella pneumoniae, Pseudomonas aeruginosa, Kluyvera ascorbata	Colistin, polymyxin B	membrane targeting	http://www.ncbi.nlm.nih.gov/pubmed/26603172 ; http://ac.els-cdn.com/S1473309915005332/1-s2.0-S1473309915005332-main.pdf?_tid=16a7f944-6944-11e6-8a9d-00000aab0f02&acdnat=1471965364_7f481026d1a49114e23adef4a6b4d1a9, https://www.ncbi.nlm.nih.gov/pmc/articles/PMC5119035/
mexA, mexB	Pseudomonas aeruginosa	Colistin	membrane targeting	https://onlinelibrary.wiley.com/doi/epdf/10.1111/j.1365-2958.2008.06152.x
mgrB	Klebsiella pneumoniae	Polymyxin B	membrane targeting	http://jac.oxfordjournals.org/content/70/1/75.full.pdf+html, http://embomolmed.embopress.org/content/9/4/430.long
mprF	Staphylococcus aureus, Listeria monocytogenes, Brucella suis, Clostridium perfringens, Streptococcus agalactiae	Defensins	membrane targeting	http://www.kalbacher.uni-tuebingen.de/pdf/2001/hk20016.pdf
mtrC, mtrD, mtrE	Neisseria meningitidis, Neisseria gonorrhoeae	Polymyxin B, human LL-37, protegrin-1	membrane targeting	http://www.ncbi.nlm.nih.gov/pmc/articles/PMC1196002/
nisE, nisF, nisG	Lactococcus lactis	Nisin	membrane targeting	https://www.ncbi.nlm.nih.gov/pmc/articles/PMC4239024/
ompT	Enterobacteriaceae	LL37, protamine, C18G, UCP	membrane targeting, dual targeting (membrane and intracellular targeting)	https://www.ncbi.nlm.nih.gov/pmc/articles/PMC3264287/, https://onlinelibrary.wiley.com/doi/full/10.1111/j.1348-0421.2010.00238.x, https://jb.asm.org/content/180/15/4002.full
parR (ParR-ParS)	Pseudomonas aeruginosa	Polymyxin B	membrane targeting	http://aac.asm.org/content/54/8/3372.full.pdf+html, http://aac.asm.org/content/56/12/6212.full.pdf+html, http://aac.asm.org/content/57/5/2204.full.pdf+html
pgtE	Salmonella enterica Serovar Typhimurium, Shigella flexneri, Yersinia pestis	C18G, LL37, CRAMP, NP-1, protegrin-1	membrane targeting	http://citeseerx.ist.psu.edu/viewdoc/download?doi=10.1.1.335.4375&rep=rep1&type=pdf
phoP (PhoPQ)	Pseudomonas aeruginosa, Salmonella typhimurium, Escherichia coli	Polymyxin B, protamine, defensins	membrane targeting, dual targeting (membrane and intracellular targeting)	http://www.sciencemag.org/content/286/5444/1561.full.pdf, http://onlinelibrary.wiley.com/doi/10.1111/j.1365-2958.1995.tb02299.x/abstract, http://www.ncbi.nlm.nih.gov/pmc/articles/PMC50673/pdf/pnas01098-0300.pdf, https://jb.asm.org/content/jb/182/14/4077.full.pdf
pla	Yersinia pestis	LL37, beta-defensin-1	membrane targeting	http://iai.asm.org/content/76/4/1456.full.pdf+html
acrB	Klebsiella pneumoniae	Polymyxin B, human neutrophil peptide-1, human beta-defensin 1, human beta-defensin 2	membrane targeting	http://www.ncbi.nlm.nih.gov/pmc/articles/PMC2798511/
almE, almF, almG	Vibrio cholerae	Polymyxin B	membrane targeting	http://pubs.acs.org/doi/pdf/10.1021/cb500438x
amiA, amiC	Salmonella typhimurium, Escherichia coli	Protamine, magainin 2, mellitin, human neutrophil peptide-1, LL37	dual targeting (membrane and intracellular targeting), membrane targeting	https://www.ncbi.nlm.nih.gov/pmc/articles/PMC3037666/, https://www.ncbi.nlm.nih.gov/pmc/articles/PMC4808223/
anrA (lmo2114)	Listeria monocytogenes	Nisin, bacitracin	membrane targeting	https://www.ncbi.nlm.nih.gov/pmc/articles/PMC2944581/
yfbG (arnA)	Salmonella typhimurium	Polymyxin B	membrane targeting	http://www.jbc.org/content/287/46/38778.full.pdf
pmrF (arnT operon)	Salmonella typhimurium	Polymyxin B	membrane targeting	http://www.jbc.org/content/287/46/38778.full.pdf
arnD	Escherichia coli	Polymyxin B	membrane targeting	http://www.jbc.org/content/287/46/38778.full.pdf, http://www.jbc.org/content/early/2007/10/10/jbc.M706172200.full.pdf, https://onlinelibrary.wiley.com/doi/epdf/10.1111/j.1365-2958.2012.08154.x
aur (aureolysin)	Staphylococcus aureus	LL37	membrane targeting	http://aac.asm.org/content/48/12/4673.full.pdf+html
braA,braB	Staphylococcus aureus	Nisin, bacitracin	membrane targeting	https://www.ncbi.nlm.nih.gov/pmc/articles/PMC3718698/
bveA (BMEII0681)	Brucella melitensis	Polymyxin B	membrane targeting	http://aac.asm.org/content/59/11/6717.full.pdf
colR (ColRS)	Pseudomonas aeruginosa	Polymyxin B	membrane targeting	https://www.ncbi.nlm.nih.gov/pmc/articles/PMC4244539/pdf/fmicb-05-00643.pdf, http://aac.asm.org/content/57/5/2204.full.pdf+html
cprR (CprRS)	Pseudomonas aeruginosa	Polymyxin B	membrane targeting	https://www.ncbi.nlm.nih.gov/pmc/articles/PMC4244539/pdf/fmicb-05-00643.pdf, http://aac.asm.org/content/57/5/2204.full.pdf+html
cps	Klebsiella pneumoniae	Human neutrophil peptide-1, human beta-defensin-1, lactoferrin, protamine, polymyxin B	membrane targeting, dual targeting (membrane and intracellular targeting)	http://iai.asm.org/content/72/12/7107.full.pdf+html
cpxA (CpxA/CpxR)	Salmonella typhimurium, Escherichia coli	Protamine, magainin 2, melittin, ApoEdpL-W, polymyxin B	membrane targeting, dual targeting (membrane and intracellular targeting)	https://www.ncbi.nlm.nih.gov/pmc/articles/PMC3037666/, https://www.ncbi.nlm.nih.gov/pmc/articles/PMC3837802/pdf/zam7770.pdf
dltA (dlt operon)	Staphylococcus aureus, Staphylococcus xylosus	Human alfa-defensin1, 3, protegrins, tachyplesins, Magainin II, gallidermin, nisin	membrane targeting	http://www.jbc.org/content/274/13/8405.full.pdf
emm1	Group A Streptococcus pyogenes	LL37	membrane targeting	http://www.ncbi.nlm.nih.gov/pmc/articles/PMC3241932/pdf/nihms218493.pdf
epiE, epiF, epiG	Staphylococcus epidermidis	Epidermin, gallidermin	membrane targeting	http://jb.asm.org/content/178/2/531.full.pdf, https://www.ncbi.nlm.nih.gov/pmc/articles/PMC4239024/
eptA	Salmonella sp.	Polymyxin B	membrane targeting	https://www.ncbi.nlm.nih.gov/pmc/articles/PMC2904496/
eptC	Campylobacter jejuni	Polymyxin B	membrane targeting	http://www.ncbi.nlm.nih.gov/pmc/articles/PMC3270987/
etk	Escherichia coli, Salmonella sp., Pseudomonas aeruginosa	Polymyxin B	membrane targeting	https://ac.els-cdn.com/S0923250806000532/1-s2.0-S0923250806000532-main.pdf?_tid=eafe08ea-d0fa-11e7-b1a6-00000aacb35f&acdnat=1511516356_5b16dbb059dc1cc9bc53dd73456e437d
gelE	Enterococcus faecalis	LL37	membrane targeting	https://www.ncbi.nlm.nih.gov/pmc/articles/PMC2976315/
hemC (hem operon)	Salmonella Typhimurium LT2	Protamine	membrane targeting, dual targeting (membrane and intracellular targeting)	https://doi.org/10.1093/jac/dkq059
pmrB	Acinetobacter baumannii	Colistin	membrane targeting	https://mbio.asm.org/content/4/3/e00021-13
