## Supplementary Table 3 for "Chemical-genetic profiling reveals cross-resistance and collateral sensitivity between antimicrobial peptides"

### Sheet: Description
Supplementary Table 3 - Relative change in the minimum inhibitory concentration (MIC) of the antimicrobial peptides (AMPs) towards 15 overexpression strains.
Relative MIC	MIC was measured by standard broth dilution method and relative change in MIC was calculated based on the MIC values of the control strain (wild-type strain carrying the empty plasmid), see Method.
	AMP	Name of the tested AMP
	Overexpression strain	Name of the tested overexpression strain
	Chemical-genetic score	Calculated chemical-genetic score for each gene (see Methods)
	Relative MIC	Relative change in MIC (MIC of the overexpression strain / MIC of the control strain (wild-type strain carrying the empty plasmid))
	Agreement	Whether the chemical-genetic score is in agreement with the observed MIC change, 1=Yes, 0=No

### Sheet: Relative MIC
AMP	Overexpression strain	Chemical-genetic score	Relative MIC	Agreement
BAC5	mlaD	-2.04739	0.74	1
	lptB	-2.05151	0.67	1
	mhpA	-2.90928	0.79	1
	yiaJ	-2.38129	0.7	1
	mlaC	3.70721	1	0
	gadW	5.88177	1.3	1
IND	mlaD	-5.80875	0.78	1
	mzrA	-3.82763	0.62	1
	nikB	-4.52092	0.76	1
	uhpC	-5.32541	0.8	1
	cvpA	-5.07325	0.76	1
	ptsN	-3.68745	0.76	1
	hyfA	1.82646	>1.2	1
	yiaJ	-1.49221	0.8	1
PROA	mlaD	-5.4155	0.72	1
	lptB	-4.07826	0.51	1
	mzrA	-3.9296	0.36	1
	nikB	-3.76566	<0.71	1
	uhpC	-4.54084	<0.61	1
	cvpA	-3.85784	0.78	1
	gadW	1.0406	0.78	0
	ptsN	1.73272	1.47	1
	ompT	2.48318	>2.5	1
AP	mlaD	-4.13356	0.6	1
	gadW	6.0643	2.5	1
	lptB	-2.49088	0.64	1
	cvpA	-1.37671	0.64	1
CAP18	mlaD	-5.94944	2.42	0
	hyfA	-2.84275	0.72	1
	narY	-3.11136	0.76	1
	uhpC	-3.68212	1.66	0
	mlaC	3.31139	2.1	1
	yiaJ	1.87478	1.25	1
HBD-3	mlaD	-6.45486	>1.55	0
	hyfA	-2.3525	0.8	1
	narY	-2.55625	0.8	1
	mzrA	-1.14426	0.8	1
	lptB	1.46022	>1.25	1
LL37	gadW	-3.63843	0.79	1
	hyfA	-1.7752	0.74	1
	mlaD	5.03522	2.5	1
	mlaC	7.68742	1.43	1
	lptB	4.96692	1.2	1
	yijE	4.12677	1.2	1
PEX	gadW	-4.37739	0.7	1
	hyfA	-2.51873	0.7	1
	mlaD	2.14126	1.85	1
	mlaC	4.70095	1.85	1
	lptB	1.99257	1.3	1
	mzrA	1.09193	1	0
	narY	-1.45311	0.8	1
	yiaJ	-1.08793	0.8	1
PGLA	gadW	-4.24147	0.63	1
	ptsN	-5.30665	0.71	1
	mlaC	2.52399	1.3	1
	lptB	3.56339	1.66	1
	mzrA	1.63904	1.2	1
	uhpC	-1.30459	1.25	0
	narY	-1.49468	0.8	1
	nikB	-1.87069	1.25	0
PLEU	mlaD	1.89765	1	0
	nikB	-1.69427	0.8	1
	gadW	-1.74262	0.8	1
PXB	lptB	-2.88169	0.7	1
	mzrA	-2.50484	0.66	1
	nikB	-2.08843	1	0
	gadW	-1.80681	0.7	1
TPII	gadW	-4.1289	1	0
	mlaD	4.12402	1.47	1
	mlaC	6.28047	1	0
	nikB	-1.43163	0.8	1
	mzrA	2.72505	1.27	1
R8	mlaD	2.83929	1	0
	mzrA	8.55975	1.3	1
CP1	ptsN	-2.39446	0.76	1
	yiaJ	-1.9875	0.8	1
	nikB	-1.39836	0.8	1
PR39	mzrA	-3.99349	0.8	1
	mhpA	-3.19337	0.78	1
	gadW	5.18785	1.32	1
	uhpC	1.23606	1.25	1
	cvpA	-1.95114	0.8	1
	nikB	-1.19189	0.8	1
