## Supplementary Table 7 for "Chemical-genetic profiling reveals cross-resistance and collateral sensitivity between antimicrobial peptides"

### Sheet: Description
Supplementary Table 7 - Gene ontology (GO) enrichment analysis of the genes conferring resistance and sensitivity to antimicrobial peptides (AMPs).
Biological Networks Gene Ontology tool (BiNGO) (Maere S et al.,2005) was used for GO enrichment analysis. For multiple-testing correction, False Discovery Rate (FDR) was calculated by Benjamini-Hochberg procedure (FDR cutoff= 0.05).
GO_resistance genes	GO enrichment analysis of the genes conferring resistance to AMPs
	AMP	Name of the AMP
	GO-ID	Accession number of GO term
	p-value	p-value determined by Fisher's exact test
	corr p-value	p-value determined by Fisher's exact test, FDR corrected
	Description	Description of the enriched GO category
GO_sensitivity genes	GO enrichment analysis of the genes conferring sensitivity to AMPs
	AMP	Name of the AMP
	GO-ID	Accession number of GO term
	p-value	p-value determined by Fisher's exact test
	corr p-value	p-value determined by Fisher's exact test, FDR corrected
	Description	Description of the enriched GO category

### Sheet: GO_resistance genes
AMP	GO-ID	p-value	corr p-value	Description
R8	42254	4.0026e-11	4.1246e-08	ribosome biogenesis
	22613	4.0026e-11	4.1246e-08	ribonucleoprotein complex biogenesis
	34470	7.6899e-11	5.2829e-08	ncRNA processing
	6364	1.3708e-10	7.0632e-08	rRNA processing
	6396	2.4502e-10	1.01e-07	RNA processing
	16072	6.9947e-10	2.4027e-07	rRNA metabolic process
	6730	2.6185e-09	7.7095e-07	one-carbon metabolic process
	34660	7.0789e-09	1.8237e-06	ncRNA metabolic process
	43414	1.2591e-08	2.8832e-06	macromolecule methylation
	32259	2.3238e-08	4.7894e-06	methylation
	1510	5.6517e-08	1.0589e-05	RNA methylation
	10467	8.8249e-08	1.5157e-05	gene expression
	9451	1.8621e-07	2.9521e-05	RNA modification
	44260	2.0155e-07	2.9671e-05	cellular macromolecule metabolic process
	31167	2.5149e-07	3.4555e-05	rRNA methylation
	154	2.7061e-07	3.4857e-05	rRNA modification
	90304	4.957e-07	6.0096e-05	nucleic acid metabolic process
	43170	6.3714e-07	7.2953e-05	macromolecule metabolic process
	8173	7.5581e-07	8.1985e-05	RNA methyltransferase activity
	16070	2.2207e-06	0.00022884	RNA metabolic process
	8168	4.1809e-06	0.00041032	methyltransferase activity
	8757	7.7511e-06	0.00072614	S-adenosylmethionine-dependent methyltransferase activity
	43412	8.5122e-06	0.00076277	macromolecule modification
	8649	1.196e-05	0.0010271	rRNA methyltransferase activity
	70475	1.9747e-05	0.0016279	rRNA base methylation
	16741	2.4892e-05	0.0019732	transferase activity, transferring one-carbon groups
	6139	0.00014815	0.011309	nucleobase, nucleoside, nucleotide and nucleic acid metabolic process
	42026	0.00020987	0.015448	protein refolding
	43190	0.00036821	0.026168	ATP-binding cassette (ABC) transporter complex
TPII	22613	4.1066e-08	2.1341e-05	ribonucleoprotein complex biogenesis
	42254	4.1066e-08	2.1341e-05	ribosome biogenesis
	6364	5.5096e-08	2.1341e-05	rRNA processing
	16072	1.1715e-07	3.4032e-05	rRNA metabolic process
	34470	4.8316e-07	0.00011229	ncRNA processing
	6396	6.1411e-07	0.00011893	RNA processing
	1510	3.4192e-06	0.00044743	RNA methylation
	44085	3.4634e-06	0.00044743	cellular component biogenesis
	154	3.4655e-06	0.00044743	rRNA modification
	34660	4.8102e-06	0.00055895	ncRNA metabolic process
	9451	9.3556e-06	0.00098829	RNA modification
	31167	1.2328e-05	0.0011937	rRNA methylation
	6730	2.1271e-05	0.0019013	one-carbon metabolic process
	32259	3.5834e-05	0.0029743	methylation
	43414	3.8395e-05	0.0029744	macromolecule methylation
	16070	8.7548e-05	0.0063581	RNA metabolic process
	8990	0.0002955	0.020198	rRNA (guanine-N2-)-methyltransferase activity
	8173	0.00034094	0.02201	RNA methyltransferase activity
	10467	0.00037665	0.023035	gene expression
	16435	0.00058107	0.03376	rRNA (guanine) methyltransferase activity
	43190	0.00064544	0.035714	ATP-binding cassette (ABC) transporter complex
CP1	5886	1.4252e-05	0.016946	plasma membrane
PXB	no enrichment
PLEU	no enrichment
PGLA	5886	1.9876e-05	0.021188	plasma membrane
	5543	4.1526e-05	0.022133	phospholipid binding
PEX	no enrichment
LL37	6730	8.9418e-09	1.5103e-05	one-carbon metabolic process
	32259	3.6851e-08	3.1121e-05	methylation
	43412	6.0365e-07	0.00033985	macromolecule modification
	43414	1.9739e-06	0.00083348	macromolecule methylation
	8168	4.8935e-06	0.0014912	methyltransferase activity
	42254	6.1802e-06	0.0014912	ribosome biogenesis
	22613	6.1802e-06	0.0014912	ribonucleoprotein complex biogenesis
	8757	1.6164e-05	0.0031296	S-adenosylmethionine-dependent methyltransferase activity
	6396	1.6676e-05	0.0031296	RNA processing
	16741	1.9653e-05	0.0033194	transferase activity, transferring one-carbon groups
	31167	2.8507e-05	0.0043771	rRNA methylation
	9451	4.5578e-05	0.0056382	RNA modification
	1510	4.6735e-05	0.0056382	RNA methylation
	6364	4.6735e-05	0.0056382	rRNA processing
	34470	7.6818e-05	0.0086498	ncRNA processing
	16072	8.9963e-05	0.0094967	rRNA metabolic process
	70475	0.00011461	0.011386	rRNA base methylation
	154	0.00013496	0.011997	rRNA modification
	30234	0.00013496	0.011997	enzyme regulator activity
	8173	0.00015863	0.013396	RNA methyltransferase activity
	43170	0.00022795	0.018334	macromolecule metabolic process
	8649	0.00029428	0.022592	rRNA methyltransferase activity
	5488	0.00037914	0.027612	binding
	34660	0.00039236	0.027612	ncRNA metabolic process
	44260	0.0004291	0.02899	cellular macromolecule metabolic process
	3674	0.00050044	0.032509	molecular_function
	5622	0.00068703	0.042977	intracellular
HBD3	no enrichment
AP	16070	6.636e-10	5.9251e-07	RNA metabolic process
	10467	8.357e-10	5.9251e-07	gene expression
	34641	1.0425e-09	5.9251e-07	cellular nitrogen compound metabolic process
	90304	4.2998e-09	1.8328e-06	nucleic acid metabolic process
	6807	8.7407e-08	2.4536e-05	nitrogen compound metabolic process
	19222	1.0552e-07	2.4536e-05	regulation of metabolic process
	9451	1.2388e-07	2.4536e-05	RNA modification
	6730	1.2519e-07	2.4536e-05	one-carbon metabolic process
	6139	1.2952e-07	2.4536e-05	nucleobase, nucleoside, nucleotide and nucleic acid metabolic process
	8483	1.8675e-07	3.1842e-05	transaminase activity
	60255	3.6299e-07	5.3861e-05	regulation of macromolecule metabolic process
	16769	3.9199e-07	5.3861e-05	transferase activity, transferring nitrogenous groups
	10468	4.1067e-07	5.3861e-05	regulation of gene expression
	6396	7.3787e-07	8.9863e-05	RNA processing
	9889	8.7377e-07	9.3111e-05	regulation of biosynthetic process
	31326	8.7377e-07	9.3111e-05	regulation of cellular biosynthetic process
	34660	9.6226e-07	9.651e-05	ncRNA metabolic process
	34470	1.086e-06	0.00010287	ncRNA processing
	70279	1.3579e-06	0.00011268	vitamin B6 binding
	30170	1.3579e-06	0.00011268	pyridoxal phosphate binding
	10556	1.3879e-06	0.00011268	regulation of macromolecule biosynthetic process
	31323	1.8145e-06	0.00014063	regulation of cellular metabolic process
	32259	2.6001e-06	0.00019275	methylation
	51171	3.3124e-06	0.00022904	regulation of nitrogen compound metabolic process
	50789	3.3584e-06	0.00022904	regulation of biological process
	80090	3.9993e-06	0.00026226	regulation of primary metabolic process
	43414	5.76e-06	0.00036373	macromolecule methylation
	8757	1.0084e-05	0.00061406	S-adenosylmethionine-dependent methyltransferase activity
	16741	1.1316e-05	0.00064124	transferase activity, transferring one-carbon groups
	8168	1.1572e-05	0.00064124	methyltransferase activity
	19219	1.1659e-05	0.00064124	regulation of nucleobase, nucleoside, nucleotide and nucleic acid metabolic process
	16740	1.35e-05	0.00071929	transferase activity
	50794	1.5941e-05	0.00082363	regulation of cellular process
	43412	1.8005e-05	0.00090292	macromolecule modification
	8173	1.9369e-05	0.00094007	RNA methyltransferase activity
	19842	1.9849e-05	0.00094007	vitamin binding
	1510	3.0867e-05	0.0014224	RNA methylation
	65007	3.3706e-05	0.0015124	biological regulation
	45449	4.0472e-05	0.0017693	regulation of transcription
	44260	5.3833e-05	0.0022946	cellular macromolecule metabolic process
	44237	6.4606e-05	0.0026866	cellular metabolic process
	51252	7.7718e-05	0.003155	regulation of RNA metabolic process
	5488	8.1714e-05	0.00324	binding
	6355	8.4895e-05	0.0032897	regulation of transcription, DNA-dependent
	8152	0.00011395	0.0043174	metabolic process
	9094	0.00015718	0.0055832	L-phenylalanine biosynthetic process
	9095	0.00015718	0.0055832	aromatic amino acid family biosynthetic process, prephenate pathway
	6558	0.00015718	0.0055832	L-phenylalanine metabolic process
	6350	0.00021593	0.0067891	transcription
	6351	0.00021593	0.0067891	transcription, DNA-dependent
	9891	0.00021905	0.0067891	positive regulation of biosynthetic process
	10557	0.00021905	0.0067891	positive regulation of macromolecule biosynthetic process
	31328	0.00021905	0.0067891	positive regulation of cellular biosynthetic process
	8649	0.00022212	0.0067891	rRNA methyltransferase activity
	42254	0.00022299	0.0067891	ribosome biogenesis
	22613	0.00022299	0.0067891	ribonucleoprotein complex biogenesis
	9058	0.00023914	0.0071532	biosynthetic process
	43170	0.00028551	0.0083929	macromolecule metabolic process
	32774	0.00029147	0.0084231	RNA biosynthetic process
	3824	0.00030818	0.0087575	catalytic activity
	3676	0.00033739	0.0094304	nucleic acid binding
	44424	0.00036461	0.010027	intracellular part
	44249	0.00038326	0.010372	cellular biosynthetic process
	10604	0.00043788	0.011612	positive regulation of macromolecule metabolic process
	6400	0.0004459	0.011612	tRNA modification
	154	0.0004495	0.011612	rRNA modification
	6399	0.00049794	0.012671	tRNA metabolic process
	48522	0.00051356	0.012851	positive regulation of cellular process
	3700	0.00052007	0.012851	transcription factor activity
	8033	0.00053425	0.013013	tRNA processing
	9893	0.00060041	0.014273	positive regulation of metabolic process
	6364	0.00060274	0.014273	rRNA processing
	31325	0.00071672	0.016721	positive regulation of cellular metabolic process
	31167	0.00072573	0.016721	rRNA methylation
	5622	0.00076593	0.017412	intracellular
	5737	0.00083439	0.018719	cytoplasm
	48518	0.00090369	0.02001	positive regulation of biological process
	16072	0.0010089	0.022054	rRNA metabolic process
	44238	0.0011442	0.024695	primary metabolic process
	16788	0.0012443	0.02652	hydrolase activity, acting on ester bonds
	5829	0.0013143	0.02758	cytosol
	44444	0.0013264	0.02758	cytoplasmic part
	16423	0.0014088	0.028258	tRNA (guanine) methyltransferase activity
	6570	0.0014088	0.028258	tyrosine metabolic process
	6571	0.0014088	0.028258	tyrosine biosynthetic process
	1522	0.0016656	0.033021	pseudouridine synthesis
	45935	0.0019469	0.037297	positive regulation of nucleobase, nucleoside, nucleotide and nucleic acid metabolic process
	51173	0.0019469	0.037297	positive regulation of nitrogen compound metabolic process
	10628	0.0019469	0.037297	positive regulation of gene expression
	44271	0.0020984	0.039754	cellular nitrogen compound biosynthetic process
	3677	0.0025758	0.04826	DNA binding
	9073	0.002642	0.048963	aromatic amino acid family biosynthetic process
	45893	0.0027167	0.049276	positive regulation of transcription, DNA-dependent
	45941	0.0027167	0.049276	positive regulation of transcription
CAP18	44444	2.1533e-12	1.7755e-09	cytoplasmic part
	5737	2.8533e-12	1.7755e-09	cytoplasm
	5829	3.6964e-12	1.7755e-09	cytosol
	44424	6.3302e-11	2.2805e-08	intracellular part
	5622	1.9309e-10	5.5649e-08	intracellular
	3824	6.4137e-09	1.5403e-06	catalytic activity
	3674	9.2321e-08	1.9005e-05	molecular_function
	44238	1.5295e-06	0.00024758	primary metabolic process
	8152	1.5463e-06	0.00024758	metabolic process
	44237	2.1977e-06	0.00031669	cellular metabolic process
	42180	5.8138e-06	0.00076161	cellular ketone metabolic process
	44281	1.5179e-05	0.0018228	small molecule metabolic process
	43436	2.6344e-05	0.0027116	oxoacid metabolic process
	19752	2.6344e-05	0.0027116	carboxylic acid metabolic process
	6082	3.3132e-05	0.0031829	organic acid metabolic process
	166	4.6049e-05	0.0041473	nucleotide binding
	5488	0.00014498	0.012289	binding
	51539	0.00029553	0.022363	4 iron, 4 sulfur cluster binding
	5975	0.00031864	0.022363	carbohydrate metabolic process
	44248	0.00035059	0.022363	cellular catabolic process
	16829	0.00035129	0.022363	lyase activity
	19586	0.00039047	0.022363	galacturonate metabolic process
	19698	0.00039047	0.022363	D-galacturonate catabolic process
	46396	0.00039047	0.022363	D-galacturonate metabolic process
	46397	0.00039047	0.022363	galacturonate catabolic process
	6520	0.00040349	0.022363	cellular amino acid metabolic process
	9056	0.00042182	0.022513	catabolic process
	51536	0.00045349	0.022534	iron-sulfur cluster binding
	51540	0.00045349	0.022534	metal cluster binding
	44275	0.00067765	0.03255	cellular carbohydrate catabolic process
	8270	0.00083585	0.038645	zinc ion binding
	6097	0.00085819	0.038645	glyoxylate cycle
	16836	0.00088834	0.038791	hydro-lyase activity
	9987	0.00095164	0.039334	cellular process
	43022	0.00095538	0.039334	ribosome binding
	9308	0.0010043	0.040198	amine metabolic process
	16783	0.0010973	0.040338	sulfurtransferase activity
	16840	0.0010973	0.040338	carbon-nitrogen lyase activity
	6807	0.0011015	0.040338	nitrogen compound metabolic process
	44262	0.0011197	0.040338	cellular carbohydrate metabolic process
	9058	0.0012328	0.043329	biosynthetic process
	43021	0.0014195	0.048702	ribonucleoprotein binding
	44249	0.0014572	0.048832	cellular biosynthetic process
IND	51536	2.5542e-09	1.8364e-06	iron-sulfur cluster binding
	51540	2.5542e-09	1.8364e-06	metal cluster binding
	51539	7.2945e-08	3.4965e-05	4 iron, 4 sulfur cluster binding
	9061	1.9163e-07	6.8892e-05	anaerobic respiration
	45333	1.5313e-06	0.00044041	cellular respiration
	6091	2.4621e-06	0.00059009	generation of precursor metabolites and energy
	15980	3.9829e-06	0.00081821	energy derivation by oxidation of organic compounds
	3674	4.5649e-06	0.00082053	molecular_function
	9055	5.3345e-06	0.00085233	electron carrier activity
	44424	1.1027e-05	0.0015857	intracellular part
	5622	1.9824e-05	0.0025915	intracellular
	5488	2.377e-05	0.0028484	binding
	34660	3.1439e-05	0.0034776	ncRNA metabolic process
	3824	9.3682e-05	0.0096225	catalytic activity
	8175	0.00012517	0.012	tRNA methyltransferase activity
	6629	0.0001465	0.013167	lipid metabolic process
	8610	0.0001607	0.013594	lipid biosynthetic process
	6633	0.00019623	0.014365	fatty acid biosynthetic process
	30488	0.00019623	0.014365	tRNA methylation
	5737	0.00019979	0.014365	cytoplasm
	9451	0.0002146	0.014695	RNA modification
	6730	0.00023359	0.015189	one-carbon metabolic process
	8152	0.0002527	0.015189	metabolic process
	34470	0.00026396	0.015189	ncRNA processing
	44255	0.00026406	0.015189	cellular lipid metabolic process
	32259	0.00030246	0.016728	methylation
	4312	0.00034982	0.018631	fatty acid synthase activity
	16661	0.00037049	0.019027	oxidoreductase activity, acting on other nitrogenous compounds as donors
	44444	0.00040489	0.019421	cytoplasmic part
	44237	0.00040516	0.019421	cellular metabolic process
	1510	0.00048462	0.022203	RNA methylation
	8757	0.00049408	0.022203	S-adenosylmethionine-dependent methyltransferase activity
	6399	0.00053955	0.023511	tRNA metabolic process
	16491	0.00055771	0.023588	oxidoreductase activity
	10467	0.00061516	0.025274	gene expression
	8173	0.00068378	0.027313	RNA methyltransferase activity
	50662	0.00070351	0.027342	coenzyme binding
	43414	0.00094586	0.035603	macromolecule methylation
	9375	0.000972	0.035603	ferredoxin hydrogenase complex
	6396	0.00099034	0.035603	RNA processing
	166	0.0011277	0.038805	nucleotide binding
	8033	0.0011574	0.038805	tRNA processing
	16740	0.0011604	0.038805	transferase activity
	6400	0.0012246	0.040022	tRNA modification
PROA	no enrichment
PR39	16747	2.7141e-05	0.021166	transferase activity, transferring acyl groups other than amino-acyl groups
	70475	4.1159e-05	0.021166	rRNA base methylation
	16070	5.4759e-05	0.021166	RNA metabolic process
	31167	5.9492e-05	0.021166	rRNA methylation
	8483	6.8145e-05	0.021166	transaminase activity
	8415	9.4582e-05	0.024094	acyltransferase activity
	16769	0.0001086	0.024094	transferase activity, transferring nitrogenous groups
	154	0.00019939	0.033069	rRNA modification
	9451	0.00022438	0.033069	RNA modification
	1510	0.000256	0.033069	RNA methylation
	6364	0.000256	0.033069	rRNA processing
	42254	0.00027682	0.033069	ribosome biogenesis
	22613	0.00027682	0.033069	ribonucleoprotein complex biogenesis
	10467	0.0003481	0.038614	gene expression
	16746	0.00039934	0.041016	transferase activity, transferring acyl groups
	16072	0.00043686	0.041016	rRNA metabolic process
	6396	0.00044899	0.041016	RNA processing
BAC5	5886	3.85e-14	6.8491e-11	plasma membrane
	16020	1.7159e-10	1.5263e-07	membrane
	5623	5.4318e-08	3.2211e-05	cell
	44464	9.2121e-08	3.5291e-05	cell part
	5575	9.9188e-08	3.5291e-05	cellular_component
	154	1.411e-05	0.0041835	rRNA modification
	6364	3.8533e-05	0.0097929	rRNA processing
	42254	5.4443e-05	0.009956	ribosome biogenesis
	22613	5.4443e-05	0.009956	ribonucleoprotein complex biogenesis
	46474	6.156e-05	0.009956	glycerophospholipid biosynthetic process
	45017	6.156e-05	0.009956	glycerolipid biosynthetic process
	16072	8.1656e-05	0.012105	rRNA metabolic process
	16780	0.00013558	0.016568	phosphotransferase activity, for other substituted phosphate groups
	6650	0.00013946	0.016568	glycerophospholipid metabolic process
	32259	0.00013969	0.016568	methylation
	31167	0.00026315	0.029259	rRNA methylation
	46486	0.00028363	0.029681	glycerolipid metabolic process
	46471	0.00036446	0.034125	phosphatidylglycerol metabolic process
	6655	0.00036446	0.034125	phosphatidylglycerol biosynthetic process
	5527	0.00047154	0.039946	macrolide binding
	5528	0.00047154	0.039946	FK506 binding
	6730	0.00051611	0.041735	one-carbon metabolic process
	9451	0.00057638	0.044581	RNA modification
	1510	0.00062124	0.04572	RNA methylation
	8654	0.00064249	0.04572	phospholipid biosynthetic process
	70475	0.00072231	0.049422	rRNA base methylation

### Sheet: GO_sensitivity genes
AMP	GO-ID	p-value	corr p-value	description
R8	16020	1.2846e-09	2.4677e-06	membrane
	5886	2.57e-06	0.0024685	plasma membrane
	19867	8.0215e-06	0.0051365	outer membrane
	9279	1.0883e-05	0.0052264	cell outer membrane
	30313	3.9271e-05	0.012301	cell envelope
	31975	3.9271e-05	0.012301	envelope
	44462	4.4824e-05	0.012301	external encapsulating structure part
	30312	5.2454e-05	0.012596	external encapsulating structure
	51179	0.00020937	0.04469	localization
TPII	16020	5.3514e-12	1.0708e-08	membrane
	5886	1.9372e-09	1.9382e-06	plasma membrane
	5575	4.782e-05	0.025707	cellular_component
	44464	6.0163e-05	0.025707	cell part
	5623	6.4235e-05	0.025707	cell
	30312	0.00014255	0.047542	external encapsulating structure
CP1	16020	4.4084e-07	0.00089315	membrane
	22857	7.3784e-06	0.0074743	transmembrane transporter activity
	5215	2.9365e-05	0.019212	transporter activity
	15291	4.527e-05	0.019212	secondary active transmembrane transporter activity
	22891	5.1032e-05	0.019212	substrate-specific transmembrane transporter activity
	22892	5.6895e-05	0.019212	substrate-specific transporter activity
	16021	7.3827e-05	0.020929	integral to membrane
	44425	0.00010028	0.020929	membrane part
	31224	0.00010398	0.020929	intrinsic to membrane
	15932	0.00010594	0.020929	nucleobase, nucleoside, nucleotide and nucleic acid transmembrane transporter activity
	5886	0.00011363	0.020929	plasma membrane
PXB	16020	4.6044e-39	8.205e-36	membrane
	5886	5.6736e-32	5.0552e-29	plasma membrane
	31224	5.6956e-17	3.284e-14	intrinsic to membrane
	16021	7.3715e-17	3.284e-14	integral to membrane
	44425	1.5851e-16	5.6493e-14	membrane part
	22857	3.7268e-14	1.1069e-11	transmembrane transporter activity
	5215	4.8842e-14	1.2434e-11	transporter activity
	51179	1.5662e-13	3.4887e-11	localization
	6810	2.1618e-13	4.2803e-11	transport
	51234	3.0696e-13	5.47e-11	establishment of localization
	22892	1.1836e-12	1.9174e-10	substrate-specific transporter activity
	22891	7.5418e-12	1.12e-09	substrate-specific transmembrane transporter activity
	5887	6.2363e-11	8.5485e-09	integral to plasma membrane
	31226	1.0391e-10	1.3226e-08	intrinsic to plasma membrane
	44459	6.8419e-10	8.1282e-08	plasma membrane part
	6811	1.205e-09	1.342e-07	ion transport
	44464	6.7316e-09	6.878e-07	cell part
	5575	7.0286e-09	6.878e-07	cellular_component
	5623	7.3334e-09	6.878e-07	cell
	15075	2.7975e-07	2.4926e-05	ion transmembrane transporter activity
	22804	5.6851e-07	4.8242e-05	active transmembrane transporter activity
	55085	6.7725e-07	5.4857e-05	transmembrane transport
	6820	3.2328e-06	0.00025047	anion transport
	15291	5.6961e-06	0.00042294	secondary active transmembrane transporter activity
	8509	9.1576e-05	0.0065275	anion transmembrane transporter activity
	15144	0.00015226	0.010436	carbohydrate transmembrane transporter activity
	8643	0.00021761	0.014362	carbohydrate transport
	51119	0.00024005	0.015278	sugar transmembrane transporter activity
	15297	0.0002712	0.016665	antiporter activity
	43190	0.00029654	0.017614	ATP-binding cassette (ABC) transporter complex
	34220	0.00031903	0.018339	ion transmembrane transport
	42592	0.00047534	0.026471	homeostatic process
	48878	0.00054631	0.029501	chemical homeostasis
PLEU	16020	8.5346e-15	1.6267e-11	membrane
	5886	6.0789e-13	5.7932e-10	plasma membrane
	30151	7.972e-06	0.0050649	molybdenum ion binding
	55085	1.7489e-05	0.0083334	transmembrane transport
	5575	2.9528e-05	0.0098626	cellular_component
	44464	4.2494e-05	0.0098626	cell part
	6810	4.5195e-05	0.0098626	transport
	5623	4.5245e-05	0.0098626	cell
	44425	5.1417e-05	0.0098626	membrane part
	51234	5.452e-05	0.0098626	establishment of localization
	51179	5.692e-05	0.0098626	localization
	31224	7.3846e-05	0.011633	intrinsic to membrane
	9061	7.934e-05	0.011633	anaerobic respiration
	44459	0.00015743	0.021433	plasma membrane part
	6091	0.00017672	0.022456	generation of precursor metabolites and energy
	31226	0.00020237	0.024107	intrinsic to plasma membrane
	15980	0.00027395	0.030715	energy derivation by oxidation of organic compounds
	30001	0.00035624	0.037722	metal ion transport
PGLA	16020	4.7601e-26	8.7443e-23	membrane
	5886	7.3302e-21	6.7328e-18	plasma membrane
	5575	9.9165e-12	6.0156e-09	cellular_component
	44464	1.4662e-11	6.0156e-09	cell part
	5623	1.6373e-11	6.0156e-09	cell
	9061	2.0815e-10	6.3729e-08	anaerobic respiration
	44462	1.5227e-09	3.9959e-07	external encapsulating structure part
	42597	3.029e-09	6.9554e-07	periplasmic space
	30313	3.9274e-09	7.2147e-07	cell envelope
	31975	3.9274e-09	7.2147e-07	envelope
	30312	6.2166e-09	1.0382e-06	external encapsulating structure
	44425	7.5001e-08	1.0398e-05	membrane part
	51179	8.3802e-08	1.0398e-05	localization
	5215	8.6243e-08	1.0398e-05	transporter activity
	6810	8.7536e-08	1.0398e-05	transport
	30288	9.0563e-08	1.0398e-05	outer membrane-bounded periplasmic space
	51234	1.1521e-07	1.2237e-05	establishment of localization
	31224	1.1991e-07	1.2237e-05	intrinsic to membrane
	45333	3.7628e-07	3.5443e-05	cellular respiration
	22857	3.8588e-07	3.5443e-05	transmembrane transporter activity
	16661	7.5185e-07	6.4558e-05	oxidoreductase activity, acting on other nitrogenous compounds as donors
	22892	7.7806e-07	6.4558e-05	substrate-specific transporter activity
	16021	8.083e-07	6.4558e-05	integral to membrane
	15980	1.0756e-06	8.2327e-05	energy derivation by oxidation of organic compounds
	9055	1.1574e-06	8.5046e-05	electron carrier activity
	22891	1.8647e-06	0.00013175	substrate-specific transmembrane transporter activity
	51536	2.2125e-06	0.00014515	iron-sulfur cluster binding
	51540	2.2125e-06	0.00014515	metal cluster binding
	6091	4.2236e-06	0.00026754	generation of precursor metabolites and energy
	6820	1.0415e-05	0.00063777	anion transport
	31226	1.9506e-05	0.0011559	intrinsic to plasma membrane
	44459	2.9586e-05	0.0016984	plasma membrane part
	16662	3.2852e-05	0.0018288	oxidoreductase activity, acting on other nitrogenous compounds as donors, cytochrome as acceptor
	8509	3.8403e-05	0.0020749	anion transmembrane transporter activity
	15698	4.1372e-05	0.0021715	inorganic anion transport
	6811	0.00010993	0.0056094	ion transport
	5887	0.00012825	0.0063673	integral to plasma membrane
	51539	0.00024622	0.011903	4 iron, 4 sulfur cluster binding
	3954	0.00025513	0.012017	NADH dehydrogenase activity
	15103	0.00028168	0.012936	inorganic anion transmembrane transporter activity
	15833	0.00030762	0.013783	peptide transport
	30151	0.00035533	0.015541	molybdenum ion binding
	55114	0.000443	0.018925	oxidation reduction
	8643	0.00050562	0.02111	carbohydrate transport
	19645	0.00056712	0.022892	anaerobic electron transport chain
	22804	0.00057324	0.022892	active transmembrane transporter activity
	15145	0.00061521	0.024045	monosaccharide transmembrane transporter activity
	6857	0.00064817	0.024806	oligopeptide transport
	51119	0.00071616	0.026312	sugar transmembrane transporter activity
	15749	0.00071616	0.026312	monosaccharide transport
	22900	0.00075251	0.027105	electron transport chain
	15075	0.00084592	0.029452	ion transmembrane transporter activity
	22904	0.00084972	0.029452	respiratory electron transport chain
	15301	0.00092559	0.031487	anion:anion antiporter activity
PEX	5886	1.3761e-60	1.9237e-57	plasma membrane
	16020	2.0239e-60	1.9237e-57	membrane
	31224	4.6331e-21	2.9359e-18	intrinsic to membrane
	44425	1.1258e-20	5.3502e-18	membrane part
	16021	2.8741e-19	1.0927e-16	integral to membrane
	44459	1.549e-18	4.9078e-16	plasma membrane part
	31226	1.8121e-17	4.9211e-15	intrinsic to plasma membrane
	5887	6.0006e-16	1.4259e-13	integral to plasma membrane
	5575	5.292e-14	1.1178e-11	cellular_component
	44464	6.8713e-14	1.3062e-11	cell part
	5623	7.8134e-14	1.3503e-11	cell
	22857	4.9104e-13	7.7788e-11	transmembrane transporter activity
	6810	9.8875e-13	1.4459e-10	transport
	51234	1.471e-12	1.9975e-10	establishment of localization
	5215	3.7869e-12	4.7992e-10	transporter activity
	51179	6.618e-12	7.863e-10	localization
	22891	1.262e-10	1.4112e-08	substrate-specific transmembrane transporter activity
	22892	3.2934e-10	3.4782e-08	substrate-specific transporter activity
	9061	2.1772e-07	2.1783e-05	anaerobic respiration
	6811	5.9069e-06	0.00056145	ion transport
	22804	8.3552e-06	0.00075635	active transmembrane transporter activity
	6820	9.0976e-06	0.00078612	anion transport
	8509	2.6316e-05	0.002175	anion transmembrane transporter activity
	15075	2.8048e-05	0.0022216	ion transmembrane transporter activity
	45333	7.2615e-05	0.0055217	cellular respiration
	15291	0.00010208	0.0074633	secondary active transmembrane transporter activity
	55052	0.00012378	0.0087149	ATP-binding cassette (ABC) transporter complex, substrate-binding subunit-containing
	15145	0.00014909	0.010122	monosaccharide transmembrane transporter activity
	15980	0.00016085	0.010544	energy derivation by oxidation of organic compounds
	55085	0.00018162	0.011509	transmembrane transport
	51119	0.00023532	0.013979	sugar transmembrane transporter activity
	15749	0.00023532	0.013979	monosaccharide transport
	31237	0.00027797	0.016013	intrinsic to external side of plasma membrane, in periplasmic space
	55114	0.00051279	0.028671	oxidation reduction
	15144	0.00068405	0.036446	carbohydrate transmembrane transporter activity
	8654	0.00069019	0.036446	phospholipid biosynthetic process
	19645	0.00093206	0.047698	anaerobic electron transport chain
	6091	0.00095346	0.047698	generation of precursor metabolites and energy
	6644	0.00099893	0.048691	phospholipid metabolic process
LL37	16020	3.0761e-41	5.4354e-38	membrane
	5886	4.6646e-38	4.1211e-35	plasma membrane
	31224	4.5018e-13	2.6516e-10	intrinsic to membrane
	51179	1.2801e-12	4.6084e-10	localization
	16021	1.306e-12	4.6084e-10	integral to membrane
	6810	1.5648e-12	4.6084e-10	transport
	51234	2.2154e-12	5.5923e-10	establishment of localization
	44425	3.2908e-12	7.2685e-10	membrane part
	22857	1.4242e-11	2.7962e-09	transmembrane transporter activity
	5215	2.1224e-11	3.7503e-09	transporter activity
	22891	2.6644e-11	4.2799e-09	substrate-specific transmembrane transporter activity
	5575	2.9322e-11	4.3176e-09	cellular_component
	44464	1.1406e-10	1.5504e-08	cell part
	5623	1.2581e-10	1.5878e-08	cell
	22892	6.9363e-10	8.171e-08	substrate-specific transporter activity
	31226	2.9947e-09	3.3073e-07	intrinsic to plasma membrane
	44459	4.1116e-09	4.2737e-07	plasma membrane part
	5887	9.3949e-09	9.2227e-07	integral to plasma membrane
	6811	7.4872e-07	6.9631e-05	ion transport
	6820	7.7421e-06	0.00068401	anion transport
	9061	1.1721e-05	0.0009862	anaerobic respiration
	15849	1.2797e-05	0.0010278	organic acid transport
	55085	2.319e-05	0.0017816	transmembrane transport
	46942	2.8389e-05	0.0020901	carboxylic acid transport
	22804	4.2132e-05	0.0029779	active transmembrane transporter activity
	8643	4.401e-05	0.002991	carbohydrate transport
	15075	0.00014284	0.0093481	ion transmembrane transporter activity
	44462	0.00014905	0.0094063	external encapsulating structure part
	30313	0.00025044	0.014751	cell envelope
	31975	0.00025044	0.014751	envelope
	16662	0.00028147	0.016044	oxidoreductase activity, acting on other nitrogenous compounds as donors, cytochrome as acceptor
	6865	0.00031111	0.016715	amino acid transport
	15837	0.00031398	0.016715	amine transport
	30312	0.00032163	0.016715	external encapsulating structure
	15144	0.00033867	0.017098	carbohydrate transmembrane transporter activity
	15291	0.00035075	0.017216	secondary active transmembrane transporter activity
	55052	0.0003963	0.018926	ATP-binding cassette (ABC) transporter complex, substrate-binding subunit-containing
	51119	0.00049687	0.022173	sugar transmembrane transporter activity
	15749	0.00049687	0.022173	monosaccharide transport
	15711	0.00050194	0.022173	organic anion transport
	15145	0.0005273	0.022726	monosaccharide transmembrane transporter activity
	8509	0.00071734	0.030179	anion transmembrane transporter activity
	45333	0.00090293	0.037104	cellular respiration
	15980	0.0011561	0.046428	energy derivation by oxidation of organic compounds
HBD3	16020	3.2558e-39	7.8952e-36	membrane
	5886	1.5128e-34	1.8343e-31	plasma membrane
	44425	1.6733e-16	1.3526e-13	membrane part
	31224	2.3562e-14	1.4285e-11	intrinsic to membrane
	16021	4.3055e-12	2.0881e-09	integral to membrane
	44464	8.7621e-12	3.1021e-09	cell part
	5575	1.0026e-11	3.1021e-09	cellular_component
	5623	1.0234e-11	3.1021e-09	cell
	6810	2.5198e-11	6.7894e-09	transport
	5215	3.221e-11	7.811e-09	transporter activity
	51234	4.078e-11	8.7401e-09	establishment of localization
	51179	4.325e-11	8.7401e-09	localization
	22857	2.3288e-10	4.3441e-08	transmembrane transporter activity
	44459	4.6702e-10	8.0895e-08	plasma membrane part
	9061	9.5764e-10	1.5482e-07	anaerobic respiration
	22892	4.3586e-09	6.606e-07	substrate-specific transporter activity
	44462	1.3746e-08	1.9609e-06	external encapsulating structure part
	31226	1.8e-08	2.425e-06	intrinsic to plasma membrane
	30313	4.5848e-08	5.5591e-06	cell envelope
	31975	4.5848e-08	5.5591e-06	envelope
	22891	7.6924e-08	8.8829e-06	substrate-specific transmembrane transporter activity
	30312	8.1717e-08	9.0075e-06	external encapsulating structure
	45333	1.0773e-07	1.1359e-05	cellular respiration
	5887	2.273e-07	2.2967e-05	integral to plasma membrane
	15980	1.3978e-06	0.00013558	energy derivation by oxidation of organic compounds
	9055	4.3443e-06	0.00040519	electron carrier activity
	6811	6.1358e-06	0.00055108	ion transport
	42597	7.4352e-06	0.00064394	periplasmic space
	6820	8.5817e-06	0.00071377	anion transport
	16661	8.8302e-06	0.00071377	oxidoreductase activity, acting on other nitrogenous compounds as donors
	22804	1.0904e-05	0.00085297	active transmembrane transporter activity
	15291	2.9299e-05	0.0022204	secondary active transmembrane transporter activity
	6091	3.0614e-05	0.0022496	generation of precursor metabolites and energy
	19867	3.9118e-05	0.00279	outer membrane
	55085	7.8151e-05	0.0054147	transmembrane transport
	30288	8.2061e-05	0.0055277	outer membrane-bounded periplasmic space
	9279	8.6398e-05	0.0056626	cell outer membrane
	15145	0.00012808	0.0081204	monosaccharide transmembrane transporter activity
	8509	0.0001306	0.0081204	anion transmembrane transporter activity
	8940	0.00016201	0.0098221	nitrate reductase activity
	51119	0.00018101	0.010706	sugar transmembrane transporter activity
	15837	0.00035837	0.020692	amine transport
	15749	0.00053459	0.030149	monosaccharide transport
	15075	0.00056295	0.031026	ion transmembrane transporter activity
	55052	0.00058576	0.031566	ATP-binding cassette (ABC) transporter complex, substrate-binding subunit-containing
	6865	0.00062529	0.032964	amino acid transport
	55114	0.00074815	0.038601	oxidation reduction
	22904	0.00080812	0.040083	respiratory electron transport chain
	8654	0.00080992	0.040083	phospholipid biosynthetic process
	15849	0.00089273	0.043298	organic acid transport
	15103	0.00093036	0.044238	inorganic anion transmembrane transporter activity
	16662	0.00097112	0.044433	oxidoreductase activity, acting on other nitrogenous compounds as donors, cytochrome as acceptor
	19645	0.00097112	0.044433	anaerobic electron transport chain
	15562	0.0010494	0.047127	efflux transmembrane transporter activity
	15144	0.001074	0.047352	carbohydrate transmembrane transporter activity
AP	5886	1.2156e-71	2.3279e-68	plasma membrane
	16020	1.5764e-67	1.5094e-64	membrane
	16021	1.395e-28	8.9048e-26	integral to membrane
	31224	1.2654e-27	6.0583e-25	intrinsic to membrane
	44425	1.5246e-25	5.839e-23	membrane part
	5887	1.2856e-20	4.1031e-18	integral to plasma membrane
	22857	7.3427e-19	1.7577e-16	transmembrane transporter activity
	31226	7.3427e-19	1.7577e-16	intrinsic to plasma membrane
	5215	1.2821e-17	2.7035e-15	transporter activity
	44459	1.4117e-17	2.7035e-15	plasma membrane part
	44464	7.6345e-17	1.3291e-14	cell part
	5623	8.6843e-17	1.3859e-14	cell
	5575	5.8586e-16	8.6302e-14	cellular_component
	22892	1.3887e-15	1.8791e-13	substrate-specific transporter activity
	51179	1.5666e-15	1.8791e-13	localization
	6810	1.57e-15	1.8791e-13	transport
	51234	2.3706e-15	2.6704e-13	establishment of localization
	22891	2.613e-15	2.7799e-13	substrate-specific transmembrane transporter activity
	6811	5.69e-10	5.735e-08	ion transport
	22804	4.1549e-09	3.9783e-07	active transmembrane transporter activity
	15075	4.7595e-09	4.3402e-07	ion transmembrane transporter activity
	55085	1.597e-08	1.3901e-06	transmembrane transport
	15291	1.0858e-07	9.0405e-06	secondary active transmembrane transporter activity
	8654	9.4654e-07	7.5526e-05	phospholipid biosynthetic process
	6644	1.6555e-06	0.00012681	phospholipid metabolic process
	8509	3.1528e-06	0.00023222	anion transmembrane transporter activity
	15562	4.197e-06	0.00029767	efflux transmembrane transporter activity
	6820	1.8319e-05	0.0012529	anion transport
	9245	5.216e-05	0.0029378	lipid A biosynthetic process
	9247	5.216e-05	0.0029378	glycolipid biosynthetic process
	46467	5.216e-05	0.0029378	membrane lipid biosynthetic process
	46493	5.216e-05	0.0029378	lipid A metabolic process
	6643	5.216e-05	0.0029378	membrane lipid metabolic process
	6664	5.216e-05	0.0029378	glycolipid metabolic process
	8610	7.0239e-05	0.0038431	lipid biosynthetic process
	15297	7.6932e-05	0.0040923	antiporter activity
	6629	9.1602e-05	0.004741	lipid metabolic process
CAP18	5886	1.411e-51	3.4965e-48	plasma membrane
	16020	2.5431e-42	3.1509e-39	membrane
	44425	3.2157e-14	2.5836e-11	membrane part
	31224	4.1704e-14	2.5836e-11	intrinsic to membrane
	16021	1.5063e-13	7.4653e-11	integral to membrane
	44459	1.8141e-12	7.4921e-10	plasma membrane part
	5215	1.2306e-11	4.3564e-09	transporter activity
	22857	4.1104e-11	1.2732e-08	transmembrane transporter activity
	31226	9.0454e-11	2.4905e-08	intrinsic to plasma membrane
	22892	1.7561e-10	4.3517e-08	substrate-specific transporter activity
	22891	6.7958e-10	1.44e-07	substrate-specific transmembrane transporter activity
	5887	6.9735e-10	1.44e-07	integral to plasma membrane
	9061	8.9444e-10	1.7049e-07	anaerobic respiration
	44464	1.7254e-09	3.054e-07	cell part
	5623	1.9802e-09	3.0726e-07	cell
	5575	1.9839e-09	3.0726e-07	cellular_component
	6810	2.3081e-09	3.3644e-07	transport
	51234	3.5316e-09	4.8618e-07	establishment of localization
	51179	1.2129e-08	1.5818e-06	localization
	45333	9.3174e-07	0.00011544	cellular respiration
	9055	1.1063e-06	0.00013055	electron carrier activity
	15980	8.9529e-06	0.0010084	energy derivation by oxidation of organic compounds
	6811	1.3048e-05	0.0014058	ion transport
	6820	3.3553e-05	0.0034644	anion transport
	55085	3.8846e-05	0.0038504	transmembrane transport
	19645	4.5664e-05	0.0043521	anaerobic electron transport chain
	6091	6.3699e-05	0.0058462	generation of precursor metabolites and energy
	55114	9.0959e-05	0.0080499	oxidation reduction
	22904	0.00015078	0.012884	respiratory electron transport chain
	8654	0.00022519	0.017763	phospholipid biosynthetic process
	44255	0.00022863	0.017763	cellular lipid metabolic process
	22804	0.00022938	0.017763	active transmembrane transporter activity
	22900	0.00029108	0.021858	electron transport chain
	6644	0.00038524	0.028078	phospholipid metabolic process
	8374	0.00039665	0.028083	O-acyltransferase activity
	15145	0.00041375	0.02848	monosaccharide transmembrane transporter activity
	8509	0.00047323	0.031693	anion transmembrane transporter activity
	6629	0.00050383	0.032817	lipid metabolic process
	51119	0.00051649	0.032817	sugar transmembrane transporter activity
	46471	0.00055797	0.033723	phosphatidylglycerol metabolic process
	6655	0.00055797	0.033723	phosphatidylglycerol biosynthetic process
IND	5886	2.5555e-88	5.2388e-85	plasma membrane
	16020	2.8521e-81	2.9234e-78	membrane
	5215	1.1367e-30	7.7675e-28	transporter activity
	16021	1.1223e-29	5.6358e-27	integral to membrane
	22857	1.3746e-29	5.6358e-27	transmembrane transporter activity
	31224	5.8409e-29	1.9956e-26	intrinsic to membrane
	22892	6.7336e-27	1.972e-24	substrate-specific transporter activity
	22891	2.0239e-26	5.1863e-24	substrate-specific transmembrane transporter activity
	6810	4.6374e-26	1.0563e-23	transport
	51234	9.172e-26	1.8803e-23	establishment of localization
	51179	1.6809e-25	3.1326e-23	localization
	44425	7.1128e-24	1.2151e-21	membrane part
	5887	1.2771e-22	2.0139e-20	integral to plasma membrane
	5575	1.4378e-20	2.1053e-18	cellular_component
	31226	2.9593e-20	4.0444e-18	intrinsic to plasma membrane
	44464	3.5978e-20	4.6096e-18	cell part
	5623	4.2656e-20	5.1438e-18	cell
	44459	2.0355e-17	2.3182e-15	plasma membrane part
	22804	1.2022e-14	1.2971e-12	active transmembrane transporter activity
	55085	3.1011e-12	3.1787e-10	transmembrane transport
	15291	5.3295e-12	5.2026e-10	secondary active transmembrane transporter activity
	15075	9.0045e-12	8.3906e-10	ion transmembrane transporter activity
	6811	3.1683e-11	2.8239e-09	ion transport
	6820	5.0328e-09	4.2989e-07	anion transport
	15849	2.376e-08	1.9484e-06	organic acid transport
	46942	5.2996e-08	4.1786e-06	carboxylic acid transport
	15144	1.0945e-07	8.3101e-06	carbohydrate transmembrane transporter activity
	8643	2.9831e-07	2.1841e-05	carbohydrate transport
	15562	7.2964e-07	5.1578e-05	efflux transmembrane transporter activity
	51119	9.4566e-07	6.2536e-05	sugar transmembrane transporter activity
	15749	9.4566e-07	6.2536e-05	monosaccharide transport
	15145	9.9486e-07	6.3733e-05	monosaccharide transmembrane transporter activity
	15837	1.3564e-06	8.4258e-05	amine transport
	8509	1.6423e-06	9.9022e-05	anion transmembrane transporter activity
	8324	2.1321e-06	0.00012488	cation transmembrane transporter activity
	5342	3.0334e-06	0.00017273	organic acid transmembrane transporter activity
	6865	4.668e-06	0.00025863	amino acid transport
	46943	6.5151e-06	0.00035147	carboxylic acid transmembrane transporter activity
	15293	1.4718e-05	0.00077362	symporter activity
	15931	1.8079e-05	0.00092655	nucleobase, nucleoside, nucleotide and nucleic acid transport
	15179	2.2183e-05	0.0011091	L-amino acid transmembrane transporter activity
	15932	2.3924e-05	0.0011677	nucleobase, nucleoside, nucleotide and nucleic acid transmembrane transporter activity
	5275	2.8618e-05	0.0013643	amine transmembrane transporter activity
	15205	4.0813e-05	0.001842	nucleobase transmembrane transporter activity
	15851	4.0813e-05	0.001842	nucleobase transport
	15149	4.1333e-05	0.001842	hexose transmembrane transporter activity
	15711	8.6845e-05	0.0037879	organic anion transport
	15294	0.00012139	0.0051845	solute:cation symporter activity
	15171	0.00015461	0.0064684	amino acid transmembrane transporter activity
	8645	0.00015901	0.0065196	hexose transport
	15297	0.00028687	0.011531	antiporter activity
	5402	0.00034407	0.013564	cation:sugar symporter activity
	15103	0.00036808	0.013973	inorganic anion transmembrane transporter activity
	15698	0.00036808	0.013973	inorganic anion transport
	6812	0.00039178	0.014603	cation transport
	5345	0.00062946	0.022638	purine transmembrane transporter activity
	6863	0.00062946	0.022638	purine transport
	46474	0.0011065	0.038446	glycerophospholipid biosynthetic process
	45017	0.0011065	0.038446	glycerolipid biosynthetic process
PROA	5886	2.1034e-144	0	plasma membrane
	16020	8.1975e-120	0	membrane
	16021	1.654e-45	8.5952e-43	integral to membrane
	31224	1.2913e-42	5.0327e-40	intrinsic to membrane
	44464	1.9232e-42	5.9966e-40	cell part
	5623	2.3432e-42	6.0884e-40	cell
	5575	4.4466e-41	9.9033e-39	cellular_component
	44425	1.111e-38	2.1651e-36	membrane part
	5215	1.4114e-36	2.4449e-34	transporter activity
	5887	1.6788e-35	2.6173e-33	integral to plasma membrane
	6810	8.8991e-35	1.2612e-32	transport
	51234	1.7613e-34	2.2883e-32	establishment of localization
	22857	2.8783e-34	3.4517e-32	transmembrane transporter activity
	31226	1.3822e-33	1.5392e-31	intrinsic to plasma membrane
	51179	2.3642e-33	2.4571e-31	localization
	22892	1.4261e-31	1.3896e-29	substrate-specific transporter activity
	44459	4.3945e-30	4.03e-28	plasma membrane part
	22891	6.0828e-28	5.2684e-26	substrate-specific transmembrane transporter activity
	6811	2.7863e-16	2.2863e-14	ion transport
	22804	2.7016e-15	2.1059e-13	active transmembrane transporter activity
	55085	5.2613e-15	3.9059e-13	transmembrane transport
	15075	2.1792e-14	1.5442e-12	ion transmembrane transporter activity
	6820	3.5242e-10	2.3888e-08	anion transport
	15291	4.5412e-10	2.9499e-08	secondary active transmembrane transporter activity
	8509	9.8728e-10	6.1567e-08	anion transmembrane transporter activity
	51119	8.6888e-09	5.2099e-07	sugar transmembrane transporter activity
	15144	1.1593e-08	6.6941e-07	carbohydrate transmembrane transporter activity
	15145	1.8686e-08	1.0404e-06	monosaccharide transmembrane transporter activity
	8643	2.6254e-08	1.4114e-06	carbohydrate transport
	15749	4.9174e-08	2.5554e-06	monosaccharide transport
	15103	1.8967e-07	9.5388e-06	inorganic anion transmembrane transporter activity
	15562	2.9708e-07	1.4474e-05	efflux transmembrane transporter activity
	43190	1.1079e-06	5.234e-05	ATP-binding cassette (ABC) transporter complex
	8324	1.5757e-06	7.2249e-05	cation transmembrane transporter activity
	6812	2.118e-06	9.4344e-05	cation transport
	15698	2.2059e-06	9.5527e-05	inorganic anion transport
	34220	8.1034e-06	0.00034144	ion transmembrane transport
	15293	2.8478e-05	0.0011683	symporter activity
	15833	3.0533e-05	0.0012205	peptide transport
	30288	3.2276e-05	0.0012579	outer membrane-bounded periplasmic space
	42597	3.8326e-05	0.0014573	periplasmic space
	15931	4.1264e-05	0.0015317	nucleobase, nucleoside, nucleotide and nucleic acid transport
	15399	6.7749e-05	0.0024016	primary active transmembrane transporter activity
	43492	6.778e-05	0.0024016	ATPase activity, coupled to movement of substances
	15932	7.8297e-05	0.0027126	nucleobase, nucleoside, nucleotide and nucleic acid transmembrane transporter activity
	15837	0.00010163	0.0034444	amine transport
	5342	0.00010704	0.0035504	organic acid transmembrane transporter activity
	55052	0.00012442	0.004041	ATP-binding cassette (ABC) transporter complex, substrate-binding subunit-containing
	15294	0.00012801	0.0040729	solute:cation symporter activity
	15405	0.00020883	0.0065112	P-P-bond-hydrolysis-driven transmembrane transporter activity
	46943	0.00023234	0.0071022	carboxylic acid transmembrane transporter activity
	15849	0.00024287	0.0072814	organic acid transport
	16820	0.00028645	0.00827	hydrolase activity, acting on acid anhydrides, catalyzing transmembrane movement of substances
	42626	0.00028645	0.00827	ATPase activity, coupled to transmembrane movement of substances
	6857	0.00032432	0.0091931	oligopeptide transport
	19645	0.0003759	0.010465	anaerobic electron transport chain
	5275	0.00039287	0.010745	amine transmembrane transporter activity
	22904	0.00046645	0.012538	respiratory electron transport chain
	46942	0.0004795	0.01267	carboxylic acid transport
	15205	0.00052469	0.01341	nucleobase transmembrane transporter activity
	15851	0.00052469	0.01341	nucleobase transport
	50801	0.00067134	0.01588	ion homeostasis
	48878	0.00067627	0.01588	chemical homeostasis
	50380	0.00069267	0.01588	undecaprenyl-diphosphatase activity
	15113	0.00069267	0.01588	nitrite transmembrane transporter activity
	15174	0.00069267	0.01588	basic amino acid transmembrane transporter activity
	15301	0.00069267	0.01588	anion:anion antiporter activity
	15707	0.00069267	0.01588	nitrite transport
	15295	0.00074623	0.016745	solute:hydrogen symporter activity
	42592	0.000757	0.016745	homeostatic process
	15711	0.00076259	0.016745	organic anion transport
	22890	0.00080324	0.017392	inorganic cation transmembrane transporter activity
	15300	0.00090737	0.019378	solute:solute antiporter activity
	46474	0.0010838	0.022528	glycerophospholipid biosynthetic process
	45017	0.0010838	0.022528	glycerolipid biosynthetic process
	41	0.0014114	0.028953	transition metal ion transport
	8645	0.001551	0.031402	hexose transport
	6818	0.0016268	0.032103	hydrogen transport
	15992	0.0016268	0.032103	proton transport
	6865	0.0016622	0.032392	amino acid transport
	42884	0.0017622	0.0331	microcin transport
	15146	0.0017622	0.0331	pentose transmembrane transporter activity
	15793	0.0017622	0.0331	glycerol transport
	22900	0.0018155	0.033694	electron transport chain
	5402	0.0020218	0.035971	cation:sugar symporter activity
	6650	0.0020218	0.035971	glycerophospholipid metabolic process
	15672	0.0020619	0.035971	monovalent inorganic cation transport
	17004	0.0020997	0.035971	cytochrome complex assembly
	5351	0.0020997	0.035971	sugar:hydrogen symporter activity
	15750	0.0020997	0.035971	pentose transport
	15846	0.0020997	0.035971	polyamine transport
	15171	0.0021455	0.035976	amino acid transmembrane transporter activity
	15179	0.0021461	0.035976	L-amino acid transmembrane transporter activity
	15149	0.0023071	0.038264	hexose transmembrane transporter activity
	19725	0.002639	0.042433	cellular homeostasis
	46915	0.0026674	0.042433	transition metal ion transmembrane transporter activity
	15082	0.0026674	0.042433	di-, tri-valent inorganic cation transmembrane transporter activity
	15197	0.0026674	0.042433	peptide transporter activity
	20037	0.0028752	0.044637	heme binding
	30001	0.0028918	0.044637	metal ion transport
	15297	0.0028918	0.044637	antiporter activity
	5354	0.0030156	0.045644	galactose transmembrane transporter activity
	15794	0.0030156	0.045644	glycerol-3-phosphate transport
PR39	16020	1.3698e-22	2.493e-19	membrane
	5886	1.1326e-18	1.0306e-15	plasma membrane
	44425	5.5866e-10	3.3892e-07	membrane part
	31224	1.4678e-09	6.6783e-07	intrinsic to membrane
	16021	2.4857e-09	9.0479e-07	integral to membrane
	5215	5.7423e-08	1.7418e-05	transporter activity
	22857	8.5751e-08	2.2295e-05	transmembrane transporter activity
	51234	3.4801e-07	7.4098e-05	establishment of localization
	51179	3.6642e-07	7.4098e-05	localization
	6810	5.3818e-07	9.7949e-05	transport
	22892	1.536e-06	0.00025414	substrate-specific transporter activity
	9279	3.7691e-06	0.00057165	cell outer membrane
	19867	8.3375e-06	0.0011673	outer membrane
	22891	1.1136e-05	0.0014477	substrate-specific transmembrane transporter activity
	43190	2.1195e-05	0.0025716	ATP-binding cassette (ABC) transporter complex
	5575	4.2128e-05	0.0047921	cellular_component
	44464	6.321e-05	0.0067672	cell part
	5623	6.711e-05	0.0067856	cell
	44459	0.00018566	0.017754	plasma membrane part
	55052	0.0001951	0.017754	ATP-binding cassette (ABC) transporter complex, substrate-binding subunit-containing
	6811	0.00020723	0.01796	ion transport
	5887	0.00026499	0.021922	integral to plasma membrane
	42623	0.00038152	0.02979	ATPase activity, coupled
	22804	0.00039283	0.02979	active transmembrane transporter activity
	31230	0.00042095	0.030645	intrinsic to cell outer membrane
BAC5	9279	7.9642e-09	1.0393e-05	cell outer membrane
	19867	1.7012e-08	1.11e-05	outer membrane
	30312	3.7273e-08	1.6214e-05	external encapsulating structure
	44462	5.3439e-08	1.7435e-05	external encapsulating structure part
	31975	9.1056e-08	1.9805e-05	envelope
	30313	9.1056e-08	1.9805e-05	cell envelope
	31230	1.8233e-07	3.3992e-05	intrinsic to cell outer membrane
	45203	2.4128e-05	0.0039359	integral to cell outer membrane
	44036	0.00017496	0.022833	cell wall macromolecule metabolic process
	9273	0.00017496	0.022833	peptidoglycan-based cell wall biogenesis
	70882	0.00022452	0.024416	cellular cell wall organization or biogenesis
	42546	0.00022452	0.024416	cell wall biogenesis
	30674	0.0003914	0.03929	protein binding, bridging
