## Supplementary Table 8 for "Chemical-genetic profiling reveals cross-resistance and collateral sensitivity between antimicrobial peptides"

### Sheet: Description
Supplementary Table 8 - Complete dataset of chemical-genetic interactions of hypomorphic alleles and antimicrobial peptides (AMPs).
Dataset
	Blattner ID	Gene Identifier (downloaded from EcoGene 3.0)
	Gene	All the hypomorphic alleles used in the screening
	LL37	Calculated fitness score for each hypomorphic alleles in the presence of AMP (R = ≥1.97, S = ≤ -1.97, see Methods)
	PEX
	BAC5
	PR39
Resistant and sensitive interactions (R and S interactions)
(1 = Yes, 0 = No)	Blattner ID	Gene Identifier (downloaded from EcoGene 3.0)
	Gene	All the hypomorphic alleles used in the screening
	Chemical-genetic interaction	Hypomorphic allele showed interaction (resistance or sensitivity) to at least one AMP
	Resistance	Hypomorphic allele showed resistance to at least one AMP
	Sensitivity	Hypomorphic allele showed sensitivity to at least one AMP
	R(1) S(1)	Hypomorphic allele showed resistance to at least one and sensitivity to at least one AMP
	Ribosome assembly	Whether the gene is involved in ribosome assembly function
Jaccard index	Overlap in resistant and sensitive chemical-genetic interactions between AMP pairs. Overlap represents Jaccard similarity index calculated for resistance- and sensitivity-conferring genes between AMPs (see Methods).
	AMP1	Name of the first AMP from the AMP pair used for calculating the corrected Jaccard similarity index
	AMP2	Name of the second AMP from the AMP pair used for calculating the corrected Jaccard similarity index
	Cluster_AMP1	Name of the cluster AMP1 belongs to
	Cluster_AMP2	Name of the cluster AMP2 belongs to
	Corrected Jaccard index_resistance	Corrected Jaccard similarity index calculated for resistance-conferring genes between AMPs
	Corrected Jaccard index sensitivity	Corrected Jaccard similarity index calculated for sensitivity-conferring genes between AMPs

### Sheet: Dataset
Blattner ID	Gene	LL37	PEX	BAC5	PR39
b0185	accA	6.68031	2.82519	12.5275	2.58456
b3255	accB	-3.96419	-2.89519	-0.923446	-1.45484
b3256	accC	-5.46532	-4.78004	-7.37683	-7.49209
b1094	acpP	-9.71504	-8.64091	-5.89279	-3.55062
b2563	acpS	-3.13341	-4.38047	-6.20143	-6.05143
b0474	adk	7.55826	3.69436	1.4987	1.2154
b4084	alsK	-0.210108	0.978658	-1.69344	-0.980028
b1876	argS	0.45714	-5.09008	-0.0388856	0.906221
b3433	asd	0.784274	2.30958	3.60708	12.5032
b0930	asnS	-1.65583	-1.24079	1.9062	-0.454313
b1866	aspS	-0.841527	-1.48795	0.103347	-1.5101
b3532	bcsB	-0.496672	-0.703569	-3.38321	-1.86257
b3973	birA	-1.51903	-0.548668	1.34186	3.03753
b0126	can	-3.24852	-1.74591	-0.422447	-3.2046
b3056	cca	-4.60291	-5.36568	-1.03661	-3.86385
b2783	chpR	0.707329	-0.0128486	-1.00389	-0.0921256
b4224	chpS	-0.24213	-1.01803	0.109953	-0.474132
b3634	coaD	-0.771421	-1.64852	-2.56091	-2.66474
b2696	csrA	0.908708	-2.11633	3.87227	-0.2227
b0733	cydA	-0.825594	-1.20651	-0.351408	-1.19501
b0886	cydC	2.12716	3.76797	1.35997	2.33686
b0526	cysS	-2.64827	-2.93949	-1.88627	-3.66573
b2478	dapA	0.191562	-0.35747	-0.178087	0.848084
b0031	dapB	1.08522	1.57487	1.17817	0.206485
b0166	dapD	-0.0135481	-0.302287	-0.325371	-1.2132
b2472	dapE	-5.70253	-2.25437	-3.09657	-3.35725
b3287	def	3.13313	1.43971	4.9823	3.50495
b3235	degS	2.19587	1.62725	3.42863	1.87091
b2511	der	0.0424122	-1.96889	3.90662	2.00203
b3639	dfp	3.57335	3.44876	1.01837	1.58225
b3702	dnaA	-1.97169	-0.439701	-2.58788	-0.252467
b4052	dnaB	-2.41595	-1.91021	-4.3207	-1.23418
b4361	dnaC	1.94879	2.46604	3.05432	2.11543
b0184	dnaE	-0.490376	-1.30281	-2.30955	0.565563
b3701	dnaN	1.41818	-2.15146	2.2865	2.35077
b0470	dnaX	5.2255	-0.56157	-3.43148	-1.50551
b3640	dut	-2.90864	-0.471878	-0.346356	-2.85477
b0173	dxr	6.71466	3.80566	1.87426	2.81019
b0420	dxs	-0.377834	0.511857	0.0439666	-1.41994
b2779	eno	-5.72872	1.34193	-12.9837	-5.49594
b0583	entD	1.28807	0.169411	-2.34592	-1.58168
b2566	era	3.50519	1.83897	3.71752	2.75174
b0954	fabA	0.396516	1.53041	-0.074638	-0.371849
b2323	fabB	0.617559	0.439885	0.937388	0.971119
b1092	fabD	2.60205	2.16882	1.29445	1.15563
b1093	fabG	1.66681	1.72378	2.56801	1.87387
b1288	fabI	-0.307961	0.63256	-0.36773	-0.168216
b0180	fabZ	-4.33143	-5.85634	-2.56044	-4.56094
b2925	fbaA	-4.61309	-5.1664	-2.43367	-2.68161
b2610	ffh	0.225604	0.162571	1.27198	0.82811
b0684	fldA	-1.4218	-4.10479	-1.045	-0.814946
b3288	fmt	-1.2805	-1.28602	-1.17177	-1.1277
b0048	folA	-1.76254	-2.39986	-4.4948	-2.23214
b2315	folC	-3.96349	-1.13749	-9.2916	-7.22784
b0529	folD	0.417035	0.234232	-0.67761	-2.3275
b2153	folE	0.915081	3.39987	2.14255	1.82109
b0142	folK	4.19863	3.48117	3.40897	3.17743
b0172	frr	-3.92237	2.13657	-9.45365	4.73126
b0094	ftsA	5.31465	5.93503	4.08095	2.11574
b2748	ftsB	-0.0476683	-1.19128	-1.10306	0.570926
b3463	ftsE	3.8795	4.26811	5.02979	5.86764
b3178	ftsH	-1.13477	-2.1639	0.6066	1.25045
b0084	ftsI	3.22336	1.70047	-0.449494	1.36828
b0890	ftsK	2.86382	1.25201	2.01509	1.02902
b0083	ftsL	1.65655	0.726215	4.8679	3.27754
b3933	ftsN	4.47019	3.07709	-0.374725	2.61052
b0093	ftsQ	-4.46596	-4.76209	-5.23891	-3.72807
b0089	ftsW	-1.17542	0.290891	0.456829	0.362629
b3462	ftsX	-2.59946	-1.77023	-4.13525	-3.96543
b3464	ftsY	-2.32051	-5.2543	0.946948	0.0958853
b0095	ftsZ	0.702277	0.933501	0.162727	-1.42849
b3340	fusA	-3.42363	-2.49865	5.96448	2.79379
b1779	gapA	-4.32552	-4.03149	-2.80185	-3.03517
b3729	glmS	-0.0717623	5.5604	-0.985391	3.42195
b3730	glmU	0.0565577	-0.923679	0.142053	-0.355372
b0680	glnS	3.02222	2.53148	1.47888	0.764844
b2400	gltX	-1.60243	-1.40097	0.831529	0.343587
b3560	glyQ	-0.572529	-0.961142	2.11768	0.247133
b3648	gmk	0.337603	0.534085	2.55969	0.871401
b3608	gpsA	-1.16664	-1.44193	-1.80124	-1.16229
b4142	groS	-0.166895	1.64396	0.185266	-1.04788
b2614	grpE	-2.21613	-4.11994	-2.64516	-1.84213
b2231	gyrA	5.51766	3.62465	2.58495	2.58915
b3699	gyrB	-4.86406	-5.59527	-4.17637	-2.85718
b1210	hemA	0.986197	-1.77132	-0.504755	0.450145
b0369	hemB	1.34916	1.98509	0.307135	-0.67077
b3804	hemD	0.277212	1.37769	-0.494806	-0.981194
b3850	hemG	0.311255	0.280166	0.174851	-0.860102
b0475	hemH	0.458383	1.94553	-3.38344	-2.63886
b0154	hemL	0.745801	4.59866	3.28609	2.00934
b2514	hisS	1.56912	2.58822	2.83506	6.5872
b0640	holA	-0.121816	-0.0954676	-0.128344	-0.128344
b1099	holB	-0.250757	-1.47092	-1.25159	-1.08876
b0054	imp	-1.91915	-1.64557	-4.77468	-2.90607
b0884	infA	-6.37195	-4.16766	-1.16376	-1.57328
b3168	infB	-1.18117	-2.42823	-2.42031	-0.54486
b1718	infC	1.32857	0.585615	0.0248469	1.95353
b0421	ispA	0.257937	0.529577	1.99099	0.912516
b3187	ispB	-5.8973	-9.17587	-3.88126	-8.66982
b2747	ispD	0.616549	-0.91171	-1.6179	-4.64255
b1208	ispE	7.60832	5.67854	6.80101	3.64439
b2746	ispF	-5.05735	-4.9501	-4.18383	-4.30321
b2515	ispG	-1.48771	-0.735668	-2.75747	-1.99959
b0029	ispH	-0.267623	-0.287365	0.472451	1.10985
b0174	ispU	2.35715	1.86874	-1.08798	-0.472344
b1215	kdsA	-3.89478	-3.38065	-2.84483	-2.51458
b0918	kdsB	-1.95032	-2.27388	-1.2097	-1.34587
b3633	kdtA	3.86978	1.94187	-0.351253	3.35837
b0642	leuS	0.799508	0.906687	2.61682	2.24826
b4043	lexA	-0.34861	1.66153	2.53832	2.82472
b2828	lgt	-0.0218644	1.00555	1.86089	1.51712
b2411	ligA	0.402889	0.261434	2.08698	1.2004
b0657	lnt	-0.893834	0.220164	-2.02097	-1.78057
b0891	lolA	-0.892279	-3.79584	0.710205	0.965601
b1209	lolB	2.4215	1.25628	6.89055	-2.8069
b1116	lolC	-3.82755	-2.77511	-4.2523	-4.62677
b1117	lolD	3.74138	3.07802	0.168789	1.74143
b1118	lolE	3.8659	2.86716	2.7142	3.58198
b3200	lptA	1.01379	0.498022	-2.82143	-1.32038
b0181	lpxA	-5.92792	-5.28019	-4.57524	-5.18793
b0182	lpxB	-3.63223	-4.87712	-3.05779	-4.11955
b0096	lpxC	0.450611	0.498955	0.401801	0.438331
b0179	lpxD	1.82887	1.76404	3.39505	3.17012
b0524	lpxH	0.756683	0.749765	0.850805	-0.345035
b0915	lpxK	-0.110235	-0.460453	2.15196	1.50632
b0027	lspA	-2.5972	-2.19374	-0.235446	-1.24965
b0168	map	0.994281	-0.355838	-0.597245	-0.68546
b2114	metG	4.17523	3.1608	0.568128	-0.188657
b2942	metK	0.916092	0.58919	0.494835	3.10165
b1175	minD	-1.85542	-1.24918	-4.82356	-2.81552
b1174	minE	-3.19543	-4.38109	-3.05351	-4.87478
b0087	mraY	-0.309205	-1.70821	0.745879	-4.10409
b0635	mrdA	2.56824	0.378562	4.88865	1.8427
b0634	mrdB	-6.53136	-3.75317	-4.88054	-6.35151
b3251	mreB	2.07012	-1.8136	-5.22827	1.10869
b3250	mreC	2.10898	2.50047	-0.267623	-0.887849
b3249	mreD	-0.714839	-2.4866	0.685566	0.613207
b0914	msbA	-0.789841	-0.834221	-2.97276	-3.37116
b0924	mukB	-0.00173423	1.02249	0.620746	0.899304
b0923	mukE	5.61574	3.11292	2.25867	4.09697
b0922	mukF	-0.935338	-3.00128	-0.303842	-6.43335
b3189	murA	1.36066	1.11467	-0.573539	1.29755
b3972	murB	-7.35693	-0.378611	-16.0295	-15.1904
b0091	murC	0.76632	0.116015	3.7919	4.52817
b0088	murD	-2.26828	-1.02519	0.618647	-1.80086
b0085	murE	3.38884	-2.00604	-1.23861	-0.283323
b0086	murF	-0.31962	-0.511594	2.44723	1.70288
b0090	murG	-1.39717	-1.38014	-3.89494	-3.11763
b3967	murI	5.12702	3.54358	0.0331632	2.32271
b1069	mviN	-0.726808	-2.20626	-1.97293	-2.34048
b0639	nadD	2.66415	1.31963	-0.0365539	-0.638748
b1740	nadE	0.408019	0.563076	0.839846	1.88506
b2615	nadK	-1.47155	-1.71933	-1.21949	1.06019
b2234	nrdA	-0.222544	-1.08596	-0.795826	-1.57111
b2235	nrdB	0.12472	1.18455	2.80724	2.03374
b3169	nusA	-2.45652	-5.78577	0.272316	-2.361
b3982	nusG	0.842644	-1.15545	1.58008	1.94786
b3183	obgE	0.727925	1.11677	0.415481	-1.02853
b4162	orn	-1.75003	-1.58448	-0.178709	0.551806
b3030	parE	-1.90291	-1.82775	0.133037	0.518774
b2926	pgk	4.93101	3.10655	3.73579	6.47691
b1912	pgsA	-4.67861	-4.35933	-5.14417	-6.88376
b1714	pheS	3.18955	0.294311	0.81614	1.50453
b1713	pheT	5.11925	3.21994	1.65609	1.74679
b4041	plsB	-0.557451	-0.0475905	0.0375157	0.164592
b3018	plsC	0.00961327	-0.0450257	0.349416	2.34129
b4226	ppa	4.62734	2.42725	-0.392446	-2.33124
b1211	prfA	3.77341	4.08476	6.25447	6.18623
b1212	prmC	1.32499	0.373588	0.826244	-0.690279
b0194	proS	5.75417	2.58557	0.113839	0.216744
b1207	prsA	-0.289774	-1.21903	4.02049	3.48443
b2585	pssA	-4.96735	-4.06367	-2.53106	-3.74773
b1204	pth	-1.58619	-1.55758	-0.719036	-2.29432
b1131	purB	4.79367	6.03871	7.94291	4.2521
b2780	pyrG	-0.92912	-0.534134	-2.09434	-4.19145
b0171	pyrH	-1.24195	-1.76891	-1.22975	-2.09962
b1356	racR	-1.86529	-1.98708	-2.10763	-3.06136
b3623	rfaK	-5.05044	-5.13018	-2.60917	-3.26849
b1277	ribA	-3.73576	-3.52171	-2.32183	-2.39613
b3041	ribB	1.28411	-1.16928	1.86516	1.49629
b1662	ribC	-3.85934	-3.85203	-1.34657	-1.11666
b0414	ribD	0.145861	-0.0443262	5.24306	6.87337
b0415	ribE	-5.92248	-3.99528	1.9355	0.938398
b0025	ribF	0.941041	-0.21485	6.16959	8.38313
b3282	rimN	1.16045	0.338924	3.48599	-0.353584
b0641	rlpB	2.98468	3.60957	-0.0171233	-0.14692
b2567	rnc	-0.163553	-1.41302	2.21491	-0.854195
b3704	rnpA	0.274647	-0.0968667	0.700722	0.0721799
b3317	rplB	-3.78465	-4.23699	-3.4942	-2.23789
b3320	rplC	4.0916	-2.43398	-3.22551	-3.50656
b3319	rplD	-3.36285	-2.68526	-0.881709	-1.51499
b3985	rplJ	-2.9182	-5.25306	-0.799556	-1.65365
b3986	rplL	0.592766	1.71547	6.46743	-0.240731
b3310	rplN	-4.99564	-4.97645	2.07665	-3.34365
b3313	rplP	-4.86064	-4.75043	1.11871	0.335659
b3294	rplQ	-1.54608	-1.63523	2.54197	1.1718
b3304	rplR	-0.572684	-1.57064	0.00969099	-3.0445
b2606	rplS	0.191873	-0.93868	2.95359	2.06281
b1716	rplT	-2.78855	-2.56223	0.719609	-1.60702
b3186	rplU	-0.114043	-0.104483	-0.124147	-0.110779
b3318	rplW	-4.53366	-7.22434	-2.33784	-2.28483
b3309	rplX	-1.89226	-1.87936	-1.89249	-1.89412
b3185	rpmA	-0.883652	-1.53295	-0.992075	-1.16338
b3637	rpmB	-0.681496	-0.386927	-1.93905	-0.682817
b3302	rpmD	-2.62643	-4.11279	-0.859636	3.19259
b3703	rpmH	1.37162	1.46598	11.9628	9.14326
b3295	rpoA	-0.999303	-1.80731	0.414936	-2.54427
b3987	rpoB	-3.3595	-5.94526	0.908319	-3.07877
b3988	rpoC	-2.23952	-1.79029	-2.24302	-2.21698
b2573	rpoE	2.22129	1.08747	3.44783	3.35417
b3461	rpoH	-4.24904	-2.51318	-2.26641	-3.5542
b0911	rpsA	-0.466748	-0.82948	-1.68746	-2.32168
b0169	rpsB	0.350582	-1.14806	1.88793	-0.463018
b3296	rpsD	0.640332	-5.35853	-0.523719	-3.41756
b3303	rpsE	-2.5644	-3.36821	2.67379	-1.2097
b3306	rpsH	-3.42192	-3.30199	-0.118784	-0.927255
b3297	rpsK	0.050029	-0.230783	8.39106	4.18782
b3298	rpsM	-0.468614	-0.285655	-5.87445	-0.749348
b3307	rpsN	-2.05174	-2.57404	5.30571	4.13622
b2609	rpsP	-1.43478	-2.35323	-0.295603	-0.546725
b3311	rpsQ	0.265942	-2.41758	-1.98529	-2.23315
b4202	rpsR	-0.0569173	-0.110934	-0.106038	-0.116997
b3316	rpsS	-0.571596	-4.13168	-0.952514	-1.85122
b0098	secA	-0.708932	0.403278	-2.21465	-0.380554
b0408	secD	-0.222155	-1.07205	-0.0408287	-0.185082
b3981	secE	-0.710175	-2.14136	-0.163242	0.692717
b0409	secF	1.02514	-0.258607	2.84283	2.02613
b0097	secM	-10.0506	-5.62714	-12.3293	-12.4246
b3300	secY	-3.02335	-3.45269	1.85584	1.28248
b0893	serS	-1.63795	0.608543	2.3908	0.380661
b3650	spoT	-3.03035	-3.73094	-0.465038	-1.67355
b4059	ssb	-3.51697	-3.62073	0.824224	-1.20162
b2533	suhB	0.36566	-1.38823	0.912128	0.425274
b2559	tadA	-0.337884	0.306513	1.07418	1.09687
b3113	tdcF	0.356334	1.90799	3.07787	2.1267
b0417	thiL	-5.06878	-3.27556	-1.40859	-0.408223
b1719	thrS	-1.26294	-1.79526	-2.72443	-0.298945
b0188	tilS	-3.4258	-0.709165	-4.61675	-2.98356
b1098	tmk	-0.720823	-2.10506	-2.79446	13.9458
b3709	tnaB	-1.63088	-1.22905	-5.88487	-1.21506
b1274	topA	-0.589939	-1.69663	-0.647376	-1.82876
b2607	trmD	1.03104	-2.90638	-4.74864	-1.55782
b3384	trpS	-0.692299	-0.538719	4.33091	-0.960753
b0170	tsf	-0.274774	-1.00708	2.45756	2.15895
b1637	tyrS	1.34504	-2.10009	-0.82536	-2.62604
b4040	ubiA	0.817151	-0.531025	-2.22064	-2.06846
b3835	ubiB	-3.61102	-1.9497	-3.26041	-5.77473
b3843	ubiD	-0.0587826	-0.210497	0.652845	-0.421048
b4258	valS	-1.46494	-0.132697	-0.310759	0.338069
b3793	wzyE	0.00611575	-0.790696	-2.36574	-1.65948
b0057	yabQ	1.37473	0.290658	3.30186	2.66057
b0156	yadR	-1.32045	-0.834765	0.218376	-1.59318
b0177	yaeT	-4.38956	-4.36523	-2.38712	-1.98739
b4503	yafF	-2.04234	-1.45313	-3.82312	-4.5649
b1085	yceQ	-2.37204	-0.616831	1.4816	-2.23214
b1572	ydfB	0.683701	2.33857	-3.98432	-5.43042
b1689	ydiL	-1.78158	-1.99135	4.05305	-2.02773
b1807	yeaZ	3.50806	-3.07714	11.4285	-1.54142
b2017	yefM	0.275735	0.377552	-1.01135	-1.34929
b2188	yejM	-1.26589	-0.960675	-0.0840424	0.618647
b2595	yfiO	-1.38426	-1.41745	-0.0179782	1.56476
b3021	ygiT	-0.215938	-0.976064	7.60622	0.287782
b3064	ygjD	-2.22755	-1.26581	0.379806	0.388044
b3159	yhbV	-1.50769	-0.511827	2.47591	1.21657
b3471	yhhQ	0.00914694	1.03011	0.48069	1.35313
b3595	yibJ	2.01866	2.41878	-1.38628	0.922776
b3705	yidC	-1.61292	-1.36709	2.38334	-0.166195
b3834	yigP	8.42277	4.29656	9.06118	11.556
b3865	yihA	2.9131	1.3166	0.779611	-0.49776
b4168	yjeE	1.33727	1.18517	0.961482	2.15934
b4262	yjgQ	-0.723	-0.828392	-0.534134	-1.38994
b2941	yqgD	-1.01772	-1.40618	-2.83597	-3.30067
b2949	yqgF	3.09162	1.21773	4.83199	3.77838
b3146	yraL	1.13954	0.580175	-0.269178	0.14042
b3191	yrbB	-0.125235	-0.476386	-0.189512	-0.07969
b3199	yrbK	1.66029	0.399703	1.10239	0.273404
b3398	yrfF	0.328276	2.10004	-6.65494	-0.35374
b2412	zipA	-1.00179	-0.495661	-1.78461	-1.17496
b1852	zwf	-0.993552	-0.819453	-1.50551	-2.03449

### Sheet: R and S interactions
Blattner ID	Gene	Chemical-genetic interaction	Resistance	Sensitivity	R(1) S(1)	Ribosome assembly
b0185	accA	1	1	0	0	0
b3255	accB	1	0	1	0	0
b3256	accC	1	0	1	0	0
b1094	acpP	1	0	1	0	0
b2563	acpS	1	0	1	0	0
b0474	adk	1	1	0	0	0
b4084	alsK	0	0	0	0	0
b1876	argS	1	0	1	0	0
b3433	asd	1	1	0	0	0
b0930	asnS	0	0	0	0	0
b1866	aspS	0	0	0	0	0
b3532	bcsB	1	0	1	0	0
b3973	birA	1	1	0	0	0
b0126	can	1	0	1	0	0
b3056	cca	1	0	1	0	0
b2783	chpR	0	0	0	0	0
b4224	chpS	0	0	0	0	0
b3634	coaD	1	0	1	0	0
b2696	csrA	1	1	1	1	0
b0733	cydA	0	0	0	0	0
b0886	cydC	1	1	0	0	0
b0526	cysS	1	0	1	0	0
b2478	dapA	0	0	0	0	0
b0031	dapB	0	0	0	0	0
b0166	dapD	0	0	0	0	0
b2472	dapE	1	0	1	0	0
b3287	def	1	1	0	0	0
b3235	degS	1	1	0	0	0
b2511	der	1	1	0	0	1
b3639	dfp	1	1	0	0	0
b3702	dnaA	1	0	1	0	0
b4052	dnaB	1	0	1	0	0
b4361	dnaC	1	1	0	0	0
b0184	dnaE	1	0	1	0	0
b3701	dnaN	1	1	1	1	0
b0470	dnaX	1	1	1	1	0
b3640	dut	1	0	1	0	0
b0173	dxr	1	1	0	0	0
b0420	dxs	0	0	0	0	0
b2779	eno	1	0	1	0	0
b0583	entD	1	0	1	0	0
b2566	era	1	1	0	0	1
b0954	fabA	0	0	0	0	0
b2323	fabB	0	0	0	0	0
b1092	fabD	1	1	0	0	0
b1093	fabG	1	1	0	0	0
b1288	fabI	0	0	0	0	0
b0180	fabZ	1	0	1	0	0
b2925	fbaA	1	0	1	0	0
b2610	ffh	0	0	0	0	0
b0684	fldA	1	0	1	0	0
b3288	fmt	0	0	0	0	0
b0048	folA	1	0	1	0	0
b2315	folC	1	0	1	0	0
b0529	folD	1	0	1	0	0
b2153	folE	1	1	0	0	0
b0142	folK	1	1	0	0	0
b0172	frr	1	1	1	1	1
b0094	ftsA	1	1	0	0	0
b2748	ftsB	0	0	0	0	0
b3463	ftsE	1	1	0	0	0
b3178	ftsH	1	0	1	0	0
b0084	ftsI	1	1	0	0	0
b0890	ftsK	1	1	0	0	0
b0083	ftsL	1	1	0	0	0
b3933	ftsN	1	1	0	0	0
b0093	ftsQ	1	0	1	0	0
b0089	ftsW	0	0	0	0	0
b3462	ftsX	1	0	1	0	0
b3464	ftsY	1	0	1	0	0
b0095	ftsZ	0	0	0	0	0
b3340	fusA	1	1	1	1	1
b1779	gapA	1	0	1	0	0
b3729	glmS	1	1	0	0	0
b3730	glmU	0	0	0	0	0
b0680	glnS	1	1	0	0	0
b2400	gltX	0	0	0	0	0
b3560	glyQ	1	1	0	0	0
b3648	gmk	1	1	0	0	0
b3608	gpsA	0	0	0	0	0
b4142	groS	0	0	0	0	0
b2614	grpE	1	0	1	0	0
b2231	gyrA	1	1	0	0	0
b3699	gyrB	1	0	1	0	0
b1210	hemA	0	0	0	0	0
b0369	hemB	1	1	0	0	0
b3804	hemD	0	0	0	0	0
b3850	hemG	0	0	0	0	0
b0475	hemH	1	0	1	0	0
b0154	hemL	1	1	0	0	0
b2514	hisS	1	1	0	0	0
b0640	holA	0	0	0	0	0
b1099	holB	0	0	0	0	0
b0054	imp	1	0	1	0	0
b0884	infA	1	0	1	0	0
b3168	infB	1	0	1	0	0
b1718	infC	0	0	0	0	0
b0421	ispA	1	1	0	0	0
b3187	ispB	1	0	1	0	0
b2747	ispD	1	0	1	0	0
b1208	ispE	1	1	0	0	0
b2746	ispF	1	0	1	0	0
b2515	ispG	1	0	1	0	0
b0029	ispH	0	0	0	0	0
b0174	ispU	1	1	0	0	0
b1215	kdsA	1	0	1	0	0
b0918	kdsB	1	0	1	0	0
b3633	kdtA	1	1	0	0	0
b0642	leuS	1	1	0	0	0
b4043	lexA	1	1	0	0	0
b2828	lgt	0	0	0	0	0
b2411	ligA	1	1	0	0	0
b0657	lnt	1	0	1	0	0
b0891	lolA	1	0	1	0	0
b1209	lolB	1	1	1	1	0
b1116	lolC	1	0	1	0	0
b1117	lolD	1	1	0	0	0
b1118	lolE	1	1	0	0	0
b3200	lptA	1	0	1	0	0
b0181	lpxA	1	0	1	0	0
b0182	lpxB	1	0	1	0	0
b0096	lpxC	0	0	0	0	0
b0179	lpxD	1	1	0	0	0
b0524	lpxH	0	0	0	0	0
b0915	lpxK	1	1	0	0	0
b0027	lspA	1	0	1	0	0
b0168	map	0	0	0	0	0
b2114	metG	1	1	0	0	0
b2942	metK	1	1	0	0	0
b1175	minD	1	0	1	0	0
b1174	minE	1	0	1	0	0
b0087	mraY	1	0	1	0	0
b0635	mrdA	1	1	0	0	0
b0634	mrdB	1	0	1	0	0
b3251	mreB	1	1	1	1	0
b3250	mreC	1	1	0	0	0
b3249	mreD	1	0	1	0	0
b0914	msbA	1	0	1	0	0
b0924	mukB	0	0	0	0	0
b0923	mukE	1	1	0	0	0
b0922	mukF	1	0	1	0	0
b3189	murA	0	0	0	0	0
b3972	murB	1	0	1	0	0
b0091	murC	1	1	0	0	0
b0088	murD	1	0	1	0	0
b0085	murE	1	1	1	1	0
b0086	murF	1	1	0	0	0
b0090	murG	1	0	1	0	0
b3967	murI	1	1	0	0	0
b1069	mviN	1	0	1	0	0
b0639	nadD	1	1	0	0	0
b1740	nadE	0	0	0	0	0
b2615	nadK	0	0	0	0	0
b2234	nrdA	0	0	0	0	0
b2235	nrdB	1	1	0	0	0
b3169	nusA	1	0	1	0	0
b3982	nusG	0	0	0	0	0
b3183	obgE	0	0	0	0	1
b4162	orn	0	0	0	0	0
b3030	parE	0	0	0	0	0
b2926	pgk	1	1	0	0	0
b1912	pgsA	1	0	1	0	0
b1714	pheS	1	1	0	0	0
b1713	pheT	1	1	0	0	0
b4041	plsB	0	0	0	0	0
b3018	plsC	1	1	0	0	0
b4226	ppa	1	1	1	1	0
b1211	prfA	1	1	0	0	0
b1212	prmC	0	0	0	0	0
b0194	proS	1	1	0	0	0
b1207	prsA	1	1	0	0	0
b2585	pssA	1	0	1	0	0
b1204	pth	1	0	1	0	0
b1131	purB	1	1	0	0	0
b2780	pyrG	1	0	1	0	0
b0171	pyrH	1	0	1	0	0
b1356	racR	1	0	1	0	0
b3623	rfaK	1	0	1	0	0
b1277	ribA	1	0	1	0	0
b3041	ribB	0	0	0	0	0
b1662	ribC	1	0	1	0	0
b0414	ribD	1	1	0	0	0
b0415	ribE	1	0	1	0	0
b0025	ribF	1	1	0	0	0
b3282	rimN	1	1	0	0	0
b0641	rlpB	1	1	0	0	0
b2567	rnc	1	1	0	0	0
b3704	rnpA	0	0	0	0	0
b3317	rplB	1	0	1	0	1
b3320	rplC	1	1	1	1	1
b3319	rplD	1	0	1	0	1
b3985	rplJ	1	0	1	0	1
b3986	rplL	1	1	0	0	1
b3310	rplN	1	1	1	1	1
b3313	rplP	1	0	1	0	1
b3294	rplQ	1	1	0	0	1
b3304	rplR	1	0	1	0	1
b2606	rplS	1	1	0	0	1
b1716	rplT	1	0	1	0	1
b3186	rplU	0	0	0	0	1
b3318	rplW	1	0	1	0	1
b3309	rplX	0	0	0	0	1
b3185	rpmA	0	0	0	0	1
b3637	rpmB	0	0	0	0	1
b3302	rpmD	1	1	1	1	1
b3703	rpmH	1	1	0	0	1
b3295	rpoA	1	0	1	0	0
b3987	rpoB	1	0	1	0	0
b3988	rpoC	1	0	1	0	0
b2573	rpoE	1	1	0	0	0
b3461	rpoH	1	0	1	0	0
b0911	rpsA	1	0	1	0	1
b0169	rpsB	0	0	0	0	1
b3296	rpsD	1	0	1	0	1
b3303	rpsE	1	1	1	1	1
b3306	rpsH	1	0	1	0	1
b3297	rpsK	1	1	0	0	1
b3298	rpsM	1	0	1	0	1
b3307	rpsN	1	1	1	1	1
b2609	rpsP	1	0	1	0	1
b3311	rpsQ	1	0	1	0	1
b4202	rpsR	0	0	0	0	1
b3316	rpsS	1	0	1	0	1
b0098	secA	1	0	1	0	0
b0408	secD	0	0	0	0	0
b3981	secE	1	0	1	0	0
b0409	secF	1	1	0	0	0
b0097	secM	1	0	1	0	0
b3300	secY	1	0	1	0	0
b0893	serS	1	1	0	0	0
b3650	spoT	1	0	1	0	0
b4059	ssb	1	0	1	0	0
b2533	suhB	0	0	0	0	0
b2559	tadA	0	0	0	0	0
b3113	tdcF	1	1	0	0	0
b0417	thiL	1	0	1	0	0
b1719	thrS	1	0	1	0	0
b0188	tilS	1	0	1	0	0
b1098	tmk	1	1	1	1	0
b3709	tnaB	1	0	1	0	0
b1274	topA	0	0	0	0	0
b2607	trmD	1	0	1	0	0
b3384	trpS	1	1	0	0	0
b0170	tsf	1	1	0	0	0
b1637	tyrS	1	0	1	0	0
b4040	ubiA	1	0	1	0	0
b3835	ubiB	1	0	1	0	0
b3843	ubiD	0	0	0	0	0
b4258	valS	0	0	0	0	0
b3793	wzyE	1	0	1	0	0
b0057	yabQ	1	1	0	0	0
b0156	yadR	0	0	0	0	0
b0177	yaeT	1	0	1	0	0
b4503	yafF	1	0	1	0	0
b1085	yceQ	1	0	1	0	0
b1572	ydfB	1	1	1	1	0
b1689	ydiL	1	1	1	1	0
b1807	yeaZ	1	1	1	1	0
b2017	yefM	0	0	0	0	0
b2188	yejM	0	0	0	0	0
b2595	yfiO	0	0	0	0	0
b3021	ygiT	1	1	0	0	0
b3064	ygjD	1	0	1	0	0
b3159	yhbV	1	1	0	0	0
b3471	yhhQ	0	0	0	0	0
b3595	yibJ	1	1	0	0	0
b3705	yidC	1	1	0	0	0
b3834	yigP	1	1	0	0	0
b3865	yihA	1	1	0	0	0
b4168	yjeE	1	1	0	0	0
b4262	yjgQ	0	0	0	0	0
b2941	yqgD	1	0	1	0	0
b2949	yqgF	1	1	0	0	0
b3146	yraL	0	0	0	0	0
b3191	yrbB	0	0	0	0	0
b3199	yrbK	0	0	0	0	0
b3398	yrfF	1	1	1	1	0
b2412	zipA	0	0	0	0	0
b1852	zwf	1	0	1	0	0

### Sheet: Jaccard index
AMP1	AMP2	Cluster_AMP1	Cluster_AMP2	Corrected Jaccard index_resistance	Corrected Jaccard index_sensitivity
PEX	LL37	C2	C2	0.829506	0.877095
PEX	BAC5	C2	C4	0.329964	0.499815
PEX	PR39	C2	C4	0.546324	0.581603
LL37	BAC5	C2	C4	0.38545	0.613914
LL37	PR39	C2	C4	0.454633	0.685461
BAC5	PR39	C4	C4	0.833631	0.859897
