## Supplementary Table 10 for "Chemical-genetic profiling reveals cross-resistance and collateral sensitivity between antimicrobial peptides"

### Sheet: Description
Supplementary Table 10 - Detailed information (based on literature mining) of the antimicrobial peptides (AMPs) used in this study.
AMP details
	AMP cluster	Name of the AMP cluster
	AMP	Full name and abbreviation of AMP
	Source	Source of isolation of AMP
	Pore formation	Whether AMP makes pores in the bacterial membrane
	Mechanism of killing	Mechanism of killing of AMP
	Clinical relevance	Whether AMP has clinical relevance
	Abbreviations used:
	n.a.	information not available
	Abbrev.	abbreviation
	ROS	reactive oxygen species
	DnaK	Hsp70 chaperone
	GroEL/GroES	chaperonin complex
	FtsH	ATP-dependent metalloprotease
	Numbers as superscripts	Number of references
References	References for the described AMP activity

### Sheet: AMP details
AMP cluster	AMP		Source	Pore formation	Mechanism of killing	Clinical relevance
	Name	Abbrev.
C1	R8	R8	Synthetic (from linguistic model)	n.a.	n.a.	n.a.
	Tachyplesin II	TPII	Japanese horseshoe crab	Yes1	Disrupts cell membrane1	n.a.
	Polymyxin B	PXB	Bacillus polymyxa	Yes2	Disrupts cell membrane2	Yes3
					Induces ROS formation4,5
	Cecropin P1	CP1	Ascaris suum	Yes6-8	Disrupts cell membrane8,9	n.a.
C2	Peptide Glycine-Leucine Amide	PGLA	Xenopus laevis; skin; stomach	Yes10,11	Disrupts cell membrane12	n.a.
	Pexiganan	PEX	Synthetic; Magainin derivative	Yes13	Disrupts cell membrane14	Yes15-17
	Pleurocidin	PLEU	Pleuronectes americanus	Yes18	Disrupts cell membrane18	n.a.
					Induces ROS formation19
					Inhibits protein and DNA synthesis20,21
	LL-37 cathelicidin	LL37	Homo sapiens; neutrophils; skin; sweat	Yes22	Disrupts cell membrane22-24	Yes23
					Induces ROS formation25,26
	Human beta-defensin-3	HBD-3	Homo sapiens; synthetic	n.a.	Disrupts cell membrane27	n.a.
					Inhibits lipid II in peptidoglycan biosynthesis28
C3	Apidaecin IB	AP	Apis mellifera L.	n.a.	Inhibits DnaK29,GroEL/GroES30, FtsH31	Yes33,34
					Inhibits protein biosynthesis by targeting ribosome32
	CAP18	CAP18	Rabbit	Yes35	Disrupts cell membrane35-37	Yes38
	Indolicidin	IND	Bos taurus; bovine neutrophils	Yes39	Disrupts cell membrane39	Yes15,40,41
					Inhibits septum formation42
					Inhibits DNA and protein synthesis42
	Protamine	PROA	Herring	No43	Affects cellular respiration43 and glycolysis43,44	n.a.
					Disrupts cell envelope45
C4	PR39	PR39	Pig	No9	Inhibits protein and DNA synthesis9,46	n.a.
					Inhibits folate biosynthesis46
	Bactenecin 5	BAC5	Bos taurus; bovine neutrophils	n.a.	Inhibits protein and RNA synthesis47	n.a.

### Sheet: References
References
1	Matsuzaki, K. Why and how are peptide–lipid interactions utilized for self-defense? Magainins and tachyplesins as archetypes. Biochim. Biophys. Acta - Biomembr. 1462, 1–10 (1999).
2	Daugelavicius, R., Bakiene, E. & Bamford, D. H. Stages of Polymyxin B Interaction with the Escherichia coli Cell Envelope. Antimicrob. Agents Chemother. 44, 2969–2978 (2000).
3	Hirsch, E. B. & Tam, V. H. Detection and treatment options for Klebsiella pneumoniae carbapenemases (KPCs): an emerging cause of multidrug-resistant infection. J. Antimicrob. Chemother. 65, 1119–1125 (2010).
4	Dong, T. G. et al. Generation of reactive oxygen species by lethal attacks from competing microbes. Proc. Natl. Acad. Sci. 112, 2181–2186 (2015).
5	Sampson, T. R. et al. Rapid Killing of Acinetobacter baumannii by Polymyxins Is Mediated by a Hydroxyl Radical Death Pathway. Antimicrob. Agents Chemother. 56, 5642–5649 (2012).
6	Kościuczuk, E. M. et al. Cathelicidins: family of antimicrobial peptides. A review. Mol. Biol. Rep. 39, 10957–10970 (2012).
7	Sang, Y. & Blecha, F. Porcine host defense peptides: Expanding repertoire and functions. Dev. Comp. Immunol. 33, 334–343 (2009).
8	Arcidiacono, S., Soares, J. W., Meehan, A. M., Marek, P. & Kirby, R. Membrane permeability and antimicrobial kinetics of cecropin P1 against Escherichia coli. J. Pept. Sci. 15, 398–403 (2009).
9	Boman, H. G., Agerberth, B. & Boman, A. Mechanisms of action on Escherichia coli of cecropin P1 and PR-39, two antibacterial peptides from pig intestine. Infect. Immun. 61, 2978–84 (1993).
10	Tremouilhac, P., Strandberg, E., Wadhwani, P. & Ulrich, A. S. Synergistic Transmembrane Alignment of the Antimicrobial Heterodimer PGLa/Magainin. J. Biol. Chem. 281, 32089–32094 (2006).
11	Tremouilhac, P., Strandberg, E., Wadhwani, P. & Ulrich, A. S. Conditions affecting the re-alignment of the antimicrobial peptide PGLa in membranes as monitored by solid state 2H-NMR. Biochim. Biophys. Acta - Biomembr. 1758, 1330–1342 (2006).
12	Hartmann, M. et al. Damage of the Bacterial Cell Envelope by Antimicrobial Peptides Gramicidin S and PGLa as Revealed by Transmission and Scanning Electron Microscopy. Antimicrob. Agents Chemother. 54, 3132–3142 (2010).
13	Gottler, L. M. & Ramamoorthy, A. Structure, membrane orientation, mechanism, and function of pexiganan--a highly potent antimicrobial peptide designed from magainin. Biochim. Biophys. Acta 1788, 1680–6 (2009).
14	Hallock, K. J., Lee, D.-K. & Ramamoorthy, A. MSI-78, an Analogue of the Magainin Antimicrobial Peptides, Disrupts Lipid Bilayer Structure via Positive Curvature Strain. Biophys. J. 84, 3052–3060 (2003).
15	Hancock, R. E. W. & Sahl, H.-G. Antimicrobial and host-defense peptides as new anti-infective therapeutic strategies. Nat. Biotechnol. 24, 1551–1557 (2006).
16	Zasloff, M. Antimicrobial peptides of multicellular organisms. Nature 415, 389–395 (2002).
17	https://clinicaltrials.gov/ct2/results?cond=&term=pexiganan&cntry=&state=&city=&dist=
18	Saint, N., Cadiou, H., Bessin, Y. & Molle, G. Antibacterial peptide pleurocidin forms ion channels in planar lipid bilayers. Biochim. Biophys. Acta - Biomembr. 1564, 359–364 (2002).
19	Choi, H. & Lee, D. G. Antimicrobial peptide pleurocidin synergizes with antibiotics through hydroxyl radical formation and membrane damage, and exerts antibiofilm activity. Biochim. Biophys. Acta - Gen. Subj. 1820, 1831–1838 (2012).
20	Lee, J. & Lee, D. G. Concentration-Dependent Mechanism Alteration of Pleurocidin Peptide in Escherichia coli. Curr. Microbiol. 72, 159–164 (2016).
21	Patrzykat, A., Friedrich, C. L., Zhang, L., Mendoza, V. & Hancock, R. E. W. Sublethal Concentrations of Pleurocidin-Derived Antimicrobial Peptides Inhibit Macromolecular Synthesis in Escherichia coli. Antimicrob. Agents Chemother. 46, 605–614 (2002).
22	Senyurek, I. et al. Dermcidin-Derived Peptides Show a Different Mode of Action than the Cathelicidin LL-37 against Staphylococcus aureus. Antimicrob. Agents Chemother. 53, 2499–2509 (2009).
23	Nagaoka, I. et al. Augmentation of the lipopolysaccharide-neutralizing activities of human cathelicidin CAP18/LL-37-derived antimicrobial peptides by replacement with hydrophobic and cationic amino acid residues. Clin. Diagn. Lab. Immunol. 9, 972–82 (2002).
24	Rosenfeld, Y., Papo, N. & Shai, Y. Endotoxin (Lipopolysaccharide) Neutralization by Innate Immunity Host-Defense Peptides. J. Biol. Chem. 281, 1636–1643 (2006).
25	Liu, W. et al. Effect of Intracellular Expression of Antimicrobial Peptide LL-37 on Growth of Escherichia coli Strain TOP10 under Aerobic and Anaerobic Conditions. Antimicrob. Agents Chemother. 57, 4707–4716 (2013).
26	Choi, H., Yang, Z. & Weisshaar, J. C. Oxidative stress induced in E. coli by the human antimicrobial peptide LL-37. PLOS Pathog. 13, e1006481 (2017).
27	Dhople, V., Krukemeyer, A. & Ramamoorthy, A. The human beta-defensin-3, an antibacterial peptide with multiple biological functions. Biochim. Biophys. Acta - Biomembr. 1758, 1499–1512 (2006).
28	Sass, V. et al. Human -Defensin 3 Inhibits Cell Wall Biosynthesis in Staphylococci. Infect. Immun. 78, 2793–2800 (2010).
29	Otvos, L. et al. Interaction between Heat Shock Proteins and Antimicrobial Peptide. Biochemistry 39, 14150–14159 (2000).
30	Zhou, Y. & Chen, W. N. iTRAQ-coupled 2-D LC–MS/MS analysis of cytoplasmic protein profile in Escherichia coli incubated with apidaecin IB. J. Proteomics 75, 511–516 (2011).
31	Zhou, Y. & Chen, W. N. iTRAQ-Coupled 2-D LC-MS/MS Analysis of Membrane Protein Profile in Escherichia coli Incubated with Apidaecin IB. PLoS ONE 6, e20442 (2011).
32	Le, C.-F., Fang, C.-M. & Sekaran, S. D. Intracellular Targeting Mechanisms by Antimicrobial Peptides. Antimicrob. Agents Chemother. 61, (2017).
33	Ostorhazi, E., Nemes-Nikodem, E., Knappe, D. & Hoffmann, R. In Vivo Activity of Optimized Apidaecin and Oncocin Peptides Against a Multiresistant, KPC-Producing Klebsiella pneumoniae Strain. Protein Pept. Lett. 21, 368–373 (2014).
34	Berthold, N. et al. Novel Apidaecin 1b Analogs with Superior Serum Stabilities for Treatment of Infections by Gram-Negative Pathogens. Antimicrob. Agents Chemother. 57, 402–409 (2013).
35	Tossi, A., Scocchi, M., Skerlavaj, B. & Gennaro, R. Identification and characterization of a primary antibacterial domain in CAP18, a lipopolysaccharide binding protein from rabbit leukocytes. FEBS Lett. 339, 108–112 (1994).
36	Larrick, J. W. et al. Human CAP18: a novel antimicrobial lipopolysaccharide-binding protein. Infect. Immun. 63, 1291–7 (1995).
37	Chen, C. et al. The solution structure of the active domain of CAP18--a lipopolysaccharide binding protein from rabbit leukocytes. FEBS Lett. 370, 46–52 (1995).
38	Saiman, L. et al. Cathelicidin Peptides Inhibit Multiply Antibiotic-Resistant Pathogens from Patients with Cystic Fibrosis. Antimicrob. Agents Chemother. 45, 2838–2844 (2001).
39	Falla, T. J., Karunaratne, D. N. & Hancock, R. E. W. Mode of Action of the Antimicrobial Peptide Indolicidin. J. Biol. Chem. 271, 19298–19303 (1996).
40	Melo, M., Dugourd, D. & Castanho, M. Omiganan Pentahydrochloride in the Front Line of Clinical Applications of Antimicrobial Peptides. Recent Pat. Antiinfect. Drug Discov. 1, 201–207 (2006).
41	https://clinicaltrials.gov/ct2/results?cond=&term=omiganan&cntry=&state=&city=&dist=
42	Subbalakshmi, C. Mechanism of antimicrobial action of indolicidin. FEMS Microbiol. Lett. 160, 91–96 (1998).
43	Aspedon, A. & Groisman, E. A. The antibacterial action of protamine: evidence for disruption of cytoplasmic membrane energization in Salmonella typhimurium. Microbiology 142, 3389–3397 (1996).
44	Natasha Weatherspoon-Griffin. Identification of Novel Genetic Mechanisms Required for Bacterial Resistance to Antimicrobial Peptides. (https://repository.asu.edu/attachments/110499/content/Griffin_asu_0010E_12909.pdf)
45	Johansen, C., Verheul, A., Gram, L., Gill, T. & Abee, T. Protamine-induced permeabilization of cell envelopes of gram-positive and gram-negative bacteria. Appl. Environ. Microbiol. 63, 1155–9 (1997).
46	Ho, Y.-H., Shah, P., Chen, Y.-W. & Chen, C.-S. Systematic Analysis of Intracellular-targeting Antimicrobial Peptides, Bactenecin 7, Hybrid of Pleurocidin and Dermaseptin, Proline–Arginine-rich Peptide, and Lactoferricin B, by Using Escherichia coli Proteome Microarrays. Mol. Cell. Proteomics 15, 1837–1847 (2016).
47	Skerlavaj, B., Romeo, D. & Gennaro, R. Rapid membrane permeabilization and inhibition of vital functions of gram-negative bacteria by bactenecins. Infect. Immun. 58, 3724–30 (1990).
