## Supplementary Table 11 for "Chemical-genetic profiling reveals cross-resistance and collateral sensitivity between antimicrobial peptides"

### Sheet: Description
Supplementary Table 11 - Susceptibility profiles of HBD-3-evolved lines across different antimicrobial peptides (AMPs).
Susceptibility profile
	Evolved_line	Name of the tested HBD-3-evolved line
	Relative MIC	Relative change in MIC (MIC of HBD-3-evolved line / MIC of ancestral control strain)
	AMP	Name of the tested AMP
	AMP cluster	Name of the cluster the AMP belongs to

### Sheet: Susceptibility profile
Evolved_line	Relative MIC	AMP	AMP cluster
HBD3_3	2.28	PGLA	C2
HBD3_6	3.58	PGLA	C2
HBD3_8	3.28	PGLA	C2
HBD3_10	1.9	PGLA	C2
HBD3_3	1.32	PLEU	C2
HBD3_6	1.73	PLEU	C2
HBD3_8	1.73	PLEU	C2
HBD3_10	1.32	PLEU	C2
HBD3_3	1.7	LL37	C2
HBD3_6	1.2	LL37	C2
HBD3_8	1.7	LL37	C2
HBD3_10	1.7	LL37	C2
HBD3_3	3.7	PEX	C2
HBD3_6	1.7	PEX	C2
HBD3_8	2.9	PEX	C2
HBD3_10	3.7	PEX	C2
HBD3_3	1	R8	C1
HBD3_6	1.2	R8	C1
HBD3_8	1	R8	C1
HBD3_10	1	R8	C1
HBD3_3	1.1	CP1	C1
HBD3_6	1.1	CP1	C1
HBD3_8	1.2	CP1	C1
HBD3_10	1.2	CP1	C1
HBD3_3	1.2	TPII	C1
HBD3_6	1.2	TPII	C1
HBD3_8	1.2	TPII	C1
HBD3_10	1.2	TPII	C1
HBD3_3	1.32	IND	C3
HBD3_6	1	IND	C3
HBD3_8	0.83	IND	C3
HBD3_10	1.2	IND	C3
HBD3_3	1.2	PROA	C3
HBD3_6	0.69	PROA	C3
HBD3_8	1	PROA	C3
HBD3_10	1.44	PROA	C3
HBD3_3	1	BAC5	C4
HBD3_6	0.83	BAC5	C4
HBD3_8	1	BAC5	C4
HBD3_10	1	BAC5	C4
